# Morpho-electric and transcriptomic divergence of the layer 1 interneuron repertoire in human versus mouse neocortex

**DOI:** 10.1101/2022.10.24.511199

**Authors:** Thomas Chartrand, Rachel Dalley, Jennie Close, Natalia A. Goriounova, Brian R. Lee, Rusty Mann, Jeremy A. Miller, Gabor Molnar, Alice Mukora, Lauren Alfiler, Katherine Baker, Trygve E. Bakken, Jim Berg, Darren Bertagnolli, Thomas Braun, Krissy Brouner, Tamara Casper, Eva Adrienn Csajbok, Nick Dee, Tom Egdorf, Rachel Enstrom, Anna A. Galakhova, Amanda Gary, Emily Gelfand, Jeff Goldy, Kristen Hadley, Tim S. Heistek, DiJon Hill, Nik Jorstad, Lisa Kim, Agnes Katalin Kocsis, Lauren Kruse, Michael Kunst, Gabriela Leon, Brian Long, Matthew Mallory, Medea McGraw, Delissa McMillen, Erica J. Melief, Norbert Mihut, Lindsay Ng, Julie Nyhus, Victoria Omstead, Zoltan Peterfi, Alice Pom, Lydia Potekhina, Ramkumar Rajanbabu, Marton Rozsa, Augustin Ruiz, Joanna Sandle, Susan M. Sunkin, Ildiko Szots, Michael Tieu, Martin Toth, Jessica Trinh, Sara Vargas, David Vumbaco, Grace Williams, Julia Wilson, Zizhen Yao, Pal Barzo, Charles Cobbs, Richard G. Ellenbogen, Luke Esposito, Manuel Ferreira, Nathan W. Gouwens, Benjamin Grannan, Ryder P. Gwinn, Jason S. Hauptman, Tim Jarsky, C.Dirk Keene, Andrew L. Ko, Christof Koch, Jeffrey G. Ojemann, Anoop Patel, Jacob Ruzevick, Daniel L. Silberberg, Kimberly Smith, Staci A. Sorensen, Bosiljka Tasic, Jonathan T. Ting, Jack Waters, Christiaan P.J. de Kock, Huib D. Mansvelder, Gabor Tamas, Hongkui Zeng, Brian Kalmbach, Ed S. Lein

## Abstract

Neocortical layer 1 (L1) is a site of convergence between pyramidal neuron dendrites and feedback axons where local inhibitory signaling can profoundly shape cortical processing. Evolutionary expansion of human neocortex is marked by distinctive pyramidal neuron types with extensive branching in L1, but whether L1 interneurons are similarly diverse is underexplored. Using patch-seq recordings from human neurosurgically resected tissues, we identified four transcriptomically defined subclasses, unique subtypes within those subclasses and additional types with no mouse L1 homologue. Compared with mouse, human subclasses were more strongly distinct from each other across all modalities. Accompanied by higher neuron density and more variable cell sizes compared with mouse, these findings suggest L1 is an evolutionary hotspot, reflecting the increasing demands of regulating the expanding human neocortical circuit.

**One Sentence Summary:** Using transcriptomics and morpho-electric analyses, we describe innovations in human neocortical layer 1 interneurons.
