## Supplementary material for "Morpho-electric and transcriptomic divergence of the layer 1 interneuron repertoire in human versus mouse neocortex": Data S4

### Sheet: cross_species_ephys_stats
feature	eta_p_species	pval_species	pval_species:homology_type	rsquared	interaction	sig_groups	PAX6	LAMP5	MC4R
rheobase_i	0.669486	5.36461e-91	5.0409e-08	0.703471	TRUE	PAX6, LAMP5, MC4R	0.000976465	7.74293e-37	5.03884e-09
threshold_i_ramp	0.599574	3.95605e-74	6.59035e-09	0.641678	TRUE	PAX6, LAMP5, MC4R	0.00139064	4.18301e-34	7.65788e-09
sag_area	0.523779	1.92345e-61	9.99979e-08	0.636842	TRUE	LAMP5, MC4R	0.35178	8.45474e-36	3.16791e-08
tau	0.521649	4.86405e-61	4.61267e-16	0.628756	TRUE	PAX6, LAMP5, MC4R	0.0174858	1.48652e-34	4.63598e-08
input_resistance	0.501479	9.54103e-58	0.000341658	0.611469	TRUE	PAX6, LAMP5, MC4R	0.00026738	3.44707e-30	1.24925e-08
sag	0.452204	3.21975e-50	3.01028e-17	0.67586	TRUE	PAX6, LAMP5, MC4R	0.0381292	4.55058e-24	5.85226e-08
peak_deltav_ramp	0.423906	2.69968e-45	0.00435603	0.457339	TRUE	PAX6, LAMP5, MC4R	0.0121891	1.6393e-24	0.000295788
downstroke_ramp	0.423259	2.91046e-45	0.0484423	0.470786	TRUE	PAX6, LAMP5, MC4R	0.000135812	1.63576e-26	6.54454e-05
peak_deltav_rheo	0.351624	1.66696e-36	7.22454e-05	0.402348	TRUE	LAMP5, MC4R	0.0924879	3.15734e-23	0.00495201
vm_for_sag	0.335809	1.45896e-34	0.0314697	0.399048	TRUE	PAX6, LAMP5, MC4R	0.0127088	1.383e-16	3.96099e-07
upstroke_ramp	0.331615	1.8131e-33	5.71782e-09	0.446153	TRUE	PAX6, LAMP5, MC4R	0.00658688	4.5704e-25	0.00680081
peak_deltav_hero	0.30964	1.88022e-31	0.000934592	0.366456	TRUE	LAMP5, MC4R	0.207962	5.26682e-20	0.00334007
v_baseline	0.271799	4.44038e-27	0.483421	0.298589	FALSE
downstroke_rheo	0.26463	2.66119e-26	0.000349574	0.363177	TRUE	LAMP5	0.227145	1.10815e-23	0.0605342
downstroke_hero	0.238826	1.76899e-23	0.000571105	0.329489	TRUE	LAMP5	0.393108	3.21435e-21	0.449065
trough_v_rheo	0.230151	1.438e-22	0.0022312	0.26861	TRUE	LAMP5, MC4R	0.903387	5.94667e-15	0.000129953
peak_v_rheo	0.224054	6.09022e-22	6.00886e-06	0.28377	TRUE	PAX6, LAMP5	0.0381292	5.4691e-19	0.0991982
fast_trough_v_last_rheo	0.219566	3.23233e-21	7.44411e-05	0.283694	TRUE	LAMP5, MC4R	0.543417	4.33189e-11	0.000110997
fast_trough_v_rheo	0.216298	3.6326e-21	2.19462e-05	0.278505	TRUE	LAMP5, MC4R	0.393108	4.65843e-10	5.02457e-05
fast_trough_v_hero	0.196483	4.05302e-19	0.00745318	0.238872	TRUE	LAMP5, MC4R	0.511468	1.86138e-10	0.00101212
upstroke_rheo	0.192111	1.08848e-18	1.14546e-11	0.360261	TRUE	LAMP5	0.291622	6.77883e-21	0.449065
fi_fit_slope	0.176953	3.62845e-17	1.3082e-07	0.284657	TRUE	PAX6, LAMP5	6.7906e-05	1.45928e-09	0.181005
peak_v_hero	0.172774	9.14514e-17	0.00120899	0.220912	TRUE	LAMP5	0.103387	1.22914e-14	0.135372
trough_v_hero	0.172503	9.33049e-17	0.00143735	0.225541	TRUE	LAMP5, MC4R	0.679874	2.04572e-09	0.00126008
peak_deltav_short_square	0.163549	9.22341e-16	0.147285	0.205337	FALSE
trough_v_ramp	0.154425	9.80054e-15	0.242173	0.170993	FALSE
threshold_v_hero	0.141536	9.46288e-14	0.501867	0.216718	FALSE
postap_slope_ramp	0.140101	2.15182e-13	0.233657	0.222526	FALSE
upstroke_hero	0.137226	2.30414e-13	7.55004e-09	0.294756	TRUE	LAMP5	0.393108	4.59993e-17	0.795452
threshold_v_ramp	0.137008	3.95164e-13	0.871008	0.155154	FALSE
threshold_v_rheo	0.133127	5.35715e-13	0.604876	0.185994	FALSE
sag_depol	0.123316	2.15694e-10	0.000373077	0.275691	TRUE	PAX6, LAMP5	0.0405138	1.24223e-09	0.857644
width_rheo	0.118516	1.29226e-11	0.000702141	0.247267	TRUE	LAMP5	0.596726	1.2441e-10	0.187558
ahp_delay_ratio_hero	0.10177	7.51946e-10	0.627259	0.120221	FALSE
width_suprathresh_rheo	0.0945621	2.08941e-09	0.0129581	0.191525	TRUE	LAMP5	0.496265	1.65877e-09	0.194431
width_hero	0.0893046	6.23471e-09	0.000375753	0.232609	TRUE	LAMP5, MC4R	0.781647	1.76453e-08	0.0183959
upstroke_downstroke_ratio_hero	0.0874847	8.9334e-09	2.46261e-05	0.21187	TRUE		0.340175	0.0944508	0.625998
input_resistance_ss	0.0754904	1.1931e-07	0.157974	0.138002	FALSE
upstroke_downstroke_ratio_short_square	0.0730632	2.00978e-07	2.28787e-13	0.306017	TRUE	LAMP5, MC4R	0.291622	6.35103e-14	0.00126008
threshold_v_adapt_ratio	0.0709912	3.65189e-07	9.83365e-09	0.390642	TRUE	LAMP5, MC4R	0.470588	1.91384e-05	4.19823e-05
upstroke_short_square	0.0672188	6.30535e-07	2.13824e-05	0.194504	TRUE	LAMP5	0.366047	4.39895e-12	0.655677
width_suprathresh_hero	0.0669671	6.11119e-07	0.00179847	0.176167	TRUE	LAMP5, MC4R	1	1.097e-07	0.00860967
upstroke_adapt_ratio	0.0580836	4.78857e-06	3.45777e-06	0.289842	TRUE	MC4R	0.128342	0.242876	1.24602e-05
avg_rate_hero	0.0543509	7.94154e-06	1.24644e-05	0.149157	TRUE	PAX6, LAMP5	0.00138569	0.00101375	0.663
postap_slope_hero	0.0516832	1.35333e-05	1.53813e-20	0.423277	TRUE	LAMP5, MC4R	0.480333	3.47718e-17	0.0148164
ahp_delay_ratio_5spike	0.0444542	7.21478e-05	0.588221	0.0850363	FALSE
upstroke_downstroke_ratio_rheo	0.0413767	0.000110577	0.000140692	0.141885	TRUE		0.189797	0.902079	0.0605342
ir_late_mean	0.0381357	0.000356294	1.73751e-05	0.21459	TRUE	LAMP5	0.5	1.24868e-09	0.106327
latency_hero	0.035263	0.000378805	0.588221	0.0629851	FALSE
sag_peak_t_depol	0.033222	0.00150982	0.0192958	0.15256	TRUE	PAX6, LAMP5, MC4R	0.0246025	0.0319419	0.00271658
avg_rate_rheo	0.0320564	0.00072491	0.17119	0.0568682	FALSE
trough_slowdeltav_rheo	0.028837	0.00139413	6.55818e-05	0.11395	TRUE	LAMP5	0.715898	4.20807e-05	0.68591
ir_late_hero	0.0268408	0.00444327	0.17119	0.0903304	FALSE
avg_rate_max	0.0265715	0.00215877	4.23273e-06	0.144485	TRUE	PAX6	0.00444966	0.545588	0.554317
trough_slowdeltav_hero	0.0263908	0.00220089	0.00187671	0.0933943	TRUE	LAMP5, MC4R	0.158628	6.62787e-10	0.0196282
downstroke_short_square	0.0227021	0.00480242	0.0337372	0.0851687	TRUE	LAMP5, MC4R	0.511468	0.000123916	0.0318339
adapt_mean	0.0219041	0.00549821	7.5802e-11	0.338567	TRUE	LAMP5	0.431373	5.8515e-16	0.942135
latency_rheo	0.0217211	0.00549821	0.0798356	0.0927949	FALSE
upstroke_downstroke_ratio_ramp	0.0215462	0.00610178	7.94099e-08	0.158731	TRUE	PAX6, MC4R	0.00319158	0.0931659	0.0185786
width_ramp	0.0151003	0.0234422	0.922444	0.0257042	FALSE
fast_trough_deltav_rheo	0.0146975	0.0236962	1.91423e-05	0.282736	TRUE	MC4R	0.941991	0.0869768	0.00126008
postap_slope_rheo	0.0124734	0.0380611	1.44111e-12	0.34264	TRUE	LAMP5	0.610067	6.76801e-07	0.356066
sag_peak_t	0.0118845	0.0427078	0.274261	0.0986842	FALSE
width_suprathresh_ramp	0.00840062	0.0963405	0.963949	0.0162065	FALSE
fast_trough_deltav_hero	0.00623243	0.153198	6.44586e-07	0.359085	TRUE	LAMP5	0.597104	0.0323619	0.582604
peak_v_adapt_ratio	0.00436165	0.246992	0.881731	0.0200926	FALSE
threshold_v_short_square	0.00352796	0.298453	0.80056	0.0547224	FALSE
width_short_square	0.00337607	0.306386	0.80056	0.0314237	FALSE
isi_cv_hero	0.00239044	0.403099	2.98611e-05	0.147276	TRUE	PAX6, LAMP5	0.0211252	0.00355304	0.682093
downstroke_adapt_ratio	0.00221619	0.417418	2.11951e-05	0.223463	TRUE	PAX6	0.00356506	0.289259	0.305801
adapt_hero	0.00130716	0.553078	5.57462e-07	0.221592	TRUE	LAMP5		2.11331e-08	0.202003
isi_cv_mean	0.0012202	0.553078	3.85448e-05	0.167654	TRUE		0.279115	0.123633	0.909187
width_suprathresh_short_square	0.000965217	0.601275	0.751346	0.0159602	FALSE
sag_area_depol	0.000764379	0.661353	0.532439	0.0274943	FALSE
width_adapt_ratio	0.000708699	0.658139	1.28562e-06	0.226211	TRUE	PAX6	0.0211153	0.161916	0.399779
fast_trough_deltav_ramp	0.000218746	0.816709	0.000259822	0.186499	TRUE		0.172821	0.439697	0.811494
mean_isi_hero	0.000191699	0.82119	0.13545	0.0434327	FALSE
median_isi_hero	5.86948e-05	0.905719	0.297551	0.0360338	FALSE
isi_adapt_ratio	4.45372e-05	0.90929	3.01028e-17	0.392258	TRUE	LAMP5	0.356506	1.96778e-14	0.0797219
first_isi_inv_hero	6.38696e-08	0.996129	7.03255e-21	0.560268	TRUE	LAMP5	0.513369	3.45602e-08	0.649917

### Sheet: cross_species_morpho_stats
feature	eta_p_species	pval_species	pval_species:homology_type	rsquared	interaction	sig_groups	PAX6	LAMP5	MC4R
axon_mean_contraction	0.440515	3.92459e-13	0.744804	0.506828	FALSE
basal_dendrite_num_branches	0.355932	3.2842e-10	0.781715	0.475378	FALSE
axon_frac_above_basal_dendrite	0.278146	9.24427e-08	0.0946003	0.446267	FALSE
axon_frac_intersect_basal_dendrite	0.245375	7.39714e-07	0.744804	0.325837	FALSE
basal_dendrite_mean_contraction	0.209041	7.35202e-06	0.969617	0.298395	FALSE
basal_dendrite_max_branch_order	0.187926	2.53192e-05	0.744804	0.256261	FALSE
axon_max_path_distance	0.165	9.79367e-05	0.207821	0.328936	FALSE
basal_dendrite_soma_percentile_x	0.146106	0.000289775	0.720949	0.199447	FALSE
axon_over_basal_dendrite_extent_x	0.134149	0.00055146	0.0946003	0.283543	FALSE
axon_max_euclidean_distance	0.108554	0.00247803	0.744804	0.338298	FALSE
basal_dendrite_bias_y	0.106793	0.00251391	0.720949	0.330149	FALSE
axon_total_length	0.100323	0.00344596	0.689257	0.228932	FALSE
axon_extent_x	0.0921766	0.00527098	0.358353	0.327362	FALSE
axon_emd_with_basal_dendrite	0.0776571	0.0120079	0.744804	0.290001	FALSE
basal_dendrite_soma_percentile_y	0.0733484	0.0146239	0.0805988	0.447456	FALSE
basal_dendrite_frac_below_axon	0.0705876	0.0162592	0.744804	0.221221	FALSE
basal_dendrite_total_length	0.0643933	0.0224443	0.744804	0.122842	FALSE
basal_dendrite_max_path_distance	0.0604355	0.0270865	0.618707	0.202265	FALSE
basal_dendrite_extent_x_over_y	0.0573951	0.0309897	0.969617	0.140903	FALSE
axon_over_basal_dendrite_ratio_xy	0.0490426	0.049555	0.744804	0.251597	FALSE
basal_dendrite_extent_y	0.0416892	0.0749711	0.744804	0.146362	FALSE
basal_dendrite_calculate_number_of_stems	0.0392151	0.0812499	0.0165247	0.466589	TRUE	LAMP5	0.0845493	0.000327503	0.352655
axon_over_basal_dendrite_extent_y	0.0389896	0.0812499	0.618707	0.280755	FALSE
basal_dendrite_frac_intersect_axon	0.0361953	0.093081	0.720949	0.136234	FALSE
axon_extent_y	0.0338388	0.10398	0.744804	0.360735	FALSE
axon_exit_theta	0.0311905	0.118701	0.744804	0.137193	FALSE
basal_dendrite_total_surface_area	0.0264102	0.156494	0.744804	0.084283	FALSE
axon_bias_x	0.0256022	0.159241	0.744804	0.345476	FALSE
basal_dendrite_max_euclidean_distance	0.0245719	0.164717	0.539834	0.192781	FALSE
basal_dendrite_extent_x	0.0230817	0.171216	0.744804	0.209649	FALSE
basal_dendrite_mean_diameter	0.0230073	0.171216	0.842632	0.0723501	FALSE
axon_bias_y	0.0191348	0.213126	0.744804	0.4075	FALSE
axon_soma_percentile_y	0.0189074	0.213126	0.00100489	0.432516	TRUE	MC4R	0.4	0.079343	0.0414781
basal_dendrite_bias_x	0.0182792	0.216151	0.744804	0.0823694	FALSE
axon_soma_percentile_x	0.015137	0.26268	0.482309	0.113678	FALSE
axon_extent_x_over_y	0.0144621	0.26825	0.744804	0.228002	FALSE
soma_surface_area	0.00706922	0.465569	0.744804	0.0593892	FALSE
basal_dendrite_stem_exit_down	0.0061865	0.489649	0.720949	0.102826	FALSE
basal_dendrite_stem_exit_side	0.00577646	0.494976	0.744804	0.0836217	FALSE
axon_frac_below_basal_dendrite	0.00353097	0.599648	0.618707	0.411775	FALSE
axon_max_branch_order	0.00110558	0.788873	0.720949	0.122046	FALSE
basal_dendrite_stem_exit_up	0.000890304	0.797671	0.8895	0.0870242	FALSE
axon_num_branches	0.000131198	0.928328	0.19526	0.18273	FALSE
axon_exit_distance	1.40736e-05	0.969555	0.689257	0.0717665	FALSE
