## Supplementary material for "Morpho-electric and transcriptomic divergence of the layer 1 interneuron repertoire in human versus mouse neocortex": Data S3

### Sheet: md_age_ephys
feature	r	pval	pval_fdr
sync_freq_chirp	0.489935	0.00326976	0.0580764
peak_deltav_rheo	-0.358977	0.00331865	0.0580764
upstroke_short_square	-0.358043	0.00536453	0.0625862
peak_deltav_hero	-0.317223	0.0100303	0.064219
upstroke_rheo	-0.313926	0.0108785	0.064219
peak_v_hero	-0.310256	0.0118953	0.064219
upstroke_hero	-0.30707	0.0128438	0.064219
peak_v_rheo	-0.294038	0.0174337	0.0736926
peak_deltav_short_square	-0.304707	0.0189495	0.0736926
peak_freq_chirp	0.381219	0.0261161	0.0914062
3db_freq_chirp	0.370671	0.030923	0.0983915
upstroke_downstroke_ratio_rheo	-0.242351	0.0517646	0.147172
peak_deltav_ramp	-0.237665	0.0546639	0.147172
postap_slope_hero	-0.220067	0.0781578	0.184371
peak_ratio_chirp	0.305404	0.0790163	0.184371
upstroke_ramp	-0.210826	0.089283	0.195307
rheobase_i	0.198314	0.113282	0.233228
upstroke_downstroke_ratio_hero	-0.187938	0.133821	0.260208
upstroke_downstroke_ratio_short_square	-0.178462	0.176264	0.321804
postap_slope_ramp	0.165606	0.183888	0.321804
sag_area	0.16167	0.198228	0.330381
sag_area_depol	0.164899	0.220278	0.350442
threshold_i_ramp	0.140404	0.260829	0.396914
postap_slope_rheo	-0.122516	0.330922	0.474134
input_resistance_ss	-0.121552	0.338667	0.474134
avg_rate_max	0.0808236	0.522156	0.702902
first_isi_inv_rheo	0.0969408	0.546541	0.70848
upstroke_downstroke_ratio_ramp	-0.066939	0.593325	0.738913
width_adapt_ratio	0.0650961	0.612242	0.738913
isi_adapt_ratio	0.05278	0.678723	0.791843
avg_rate_hero	-0.040439	0.749094	0.806164
peak_v_adapt_ratio	0.0405628	0.750305	0.806164
input_resistance	0.0373633	0.769432	0.806164
avg_rate_rheo	-0.0334525	0.791361	0.806164
first_isi_inv_hero	-0.03103	0.806164	0.806164

### Sheet: md_age_morph
feature	r	pval	pval_fdr
axon_bias_y	-0.293938	0.00946739	0.321891
axon_depth_pc_4	-0.256929	0.024091	0.409548
axon_total_length	-0.21728	0.0576714	0.445373
axon_num_branches	-0.193377	0.0919755	0.445373
basal_dendrite_total_surface_area	0.188636	0.100386	0.445373
axon_exit_distance	-0.188195	0.101197	0.445373
axon_max_branch_order	-0.186493	0.104379	0.445373
basal_dendrite_total_length	0.186274	0.104794	0.445373
basal_dendrite_num_branches	0.160512	0.163165	0.612801
axon_depth_pc_0	-0.154318	0.180236	0.612801
axon_emd_with_basal_dendrite	0.140385	0.223312	0.669967
basal_dendrite_max_path_distance	0.1276	0.26877	0.669967
basal_dendrite_extent_y	0.126228	0.273994	0.669967
axon_max_euclidean_distance	0.12574	0.275869	0.669967
axon_bias_x	0.109181	0.344547	0.780972
axon_over_basal_dendrite_extent_x	-0.10104	0.38192	0.81158
axon_extent_x_over_y	-0.0876088	0.448661	0.864098
basal_dendrite_max_euclidean_distance	0.0834659	0.470484	0.864098
axon_depth_pc_1	0.0777924	0.501278	0.864098
axon_max_path_distance	0.0765258	0.508293	0.864098
soma_surface_area	0.0654691	0.571598	0.90884
basal_dendrite_extent_x	0.0562069	0.6273	0.90884
axon_over_basal_dendrite_extent_y	-0.0512855	0.657795	0.90884
basal_dendrite_extent_x_over_y	-0.0454669	0.69458	0.90884
axon_over_basal_dendrite_ratio_xy	-0.0444509	0.701078	0.90884
axon_extent_y	0.0425774	0.713119	0.90884
axon_extent_x	-0.0412447	0.721726	0.90884
basal_dendrite_bias_y	-0.0342915	0.767175	0.93157
basal_dendrite_max_branch_order	0.0242434	0.834225	0.959501
basal_dendrite_calculate_number_of_stems	-0.0194693	0.866533	0.959501
basal_dendrite_bias_x	-0.0182474	0.874839	0.959501
soma_aligned_dist_from_pia	0.00595054	0.959037	0.994925
axon_depth_pc_3	0.00498737	0.965663	0.994925
axon_depth_pc_2	0.000277076	0.998092	0.998092

### Sheet: md_medical_ephys
feature	pval_mw	mw_r	roc_auc	pval_t	cohens_d	nobs	pval_t_fdr	pval_mw_fdr
sag_tau	0.0370952	0.22973	0.614865	0.0268314	0.421094	182	0.617122	0.853459
isi_cv_hero	0.0562825	0.182183	0.591092	0.00570954	0.454309	230	0.262639	0.853459
phase_peak_chirp	0.0689693	0.277056	0.638528	0.00360873	0.754844	95	0.262639	0.853459
postap_slope_ramp	0.0888552	0.162225	0.581113	0.11389	0.261033	232	0.759735	0.853459
trough_slowdeltav_hero	0.108661	0.152871	0.576436	0.187135	0.217861	233	0.759735	0.853459
low_freq_impedance_chirp	0.111677	0.242424	0.621212	0.0266002	0.580563	95	0.617122	0.853459
isi_cv_mean	0.131003	0.14392	0.57196	0.179897	0.221475	233	0.759735	0.853459
peak_impedance_chirp	0.137217	0.226551	0.613276	0.287597	0.281281	95	0.759735	0.853459
width_rheo	0.168201	0.131249	0.565624	0.15461	0.23502	233	0.759735	0.853459
isi_adapt_ratio	0.170839	0.13067	0.565335	0.65093	0.074937	231	0.915457	0.853459
width_ramp	0.174846	0.129383	0.564691	0.361908	0.150812	232	0.759735	0.853459
total_inductive_phase_chirp	0.190175	0.184704	0.592352	0.117295	0.412808	95	0.759735	0.853459
input_resistance_ss	0.201146	0.121974	0.560987	0.131533	0.2492	231	0.759735	0.853459
adapt_hero	0.210081	0.119865	0.559933	0.0562074	0.315747	227	0.759735	0.853459
peak_deltav_rheo	0.211701	0.119042	0.559521	0.201254	0.211095	233	0.759735	0.853459
sync_freq_chirp	0.230244	0.176046	0.588023	0.0973218	0.436642	95	0.759735	0.853459
threshold_v_adapt_ratio	0.240096	0.112103	0.556052	0.553201	0.0981906	231	0.83036	0.853459
upstroke_adapt_ratio	0.240096	0.112103	0.556052	0.276327	0.180099	231	0.759735	0.853459
first_isi_inv_hero	0.252391	0.109286	0.554643	0.0645992	0.30516	230	0.759735	0.853459
upstroke_downstroke_ratio_rheo	0.257759	0.107882	0.553941	0.108113	0.265124	233	0.759735	0.853459
width_suprathresh_ramp	0.259575	0.107527	0.553763	0.430176	0.130522	232	0.793689	0.853459
width_suprathresh_rheo	0.25996	0.107301	0.55365	0.235089	0.196171	233	0.759735	0.853459
peak_v_rheo	0.261888	0.106952	0.553476	0.190573	0.21618	233	0.759735	0.853459
trough_v_hero	0.272413	0.104627	0.552313	0.824896	0.0366087	233	0.934734	0.853459
sag	0.281039	0.102767	0.551383	0.0507976	0.321861	233	0.759735	0.853459
peak_v_adapt_ratio	0.286301	0.101763	0.550881	0.348316	0.155211	231	0.759735	0.853459
mean_isi_rheo	0.292502	0.123118	0.561559	0.249731	0.233318	151	0.759735	0.853459
sag_peak_t	0.301689	0.0984655	0.549233	0.295425	0.172925	233	0.759735	0.853459
sag_area_depol	0.305928	0.0940308	0.547015	0.186222	0.238943	202	0.759735	0.853459
3db_freq_chirp	0.309542	0.155123	0.577561	0.771126	0.0771643	95	0.933468	0.853459
peak_v_hero	0.310341	0.0967217	0.548361	0.239502	0.19434	233	0.759735	0.853459
downstroke_short_square	0.312247	0.0972521	0.548626	0.272538	0.183035	231	0.759735	0.853459
width_suprathresh_short_square	0.318074	0.0960573	0.548029	0.387505	0.144225	231	0.759735	0.853459
ahp_delay_ratio_5spike	0.327094	0.093537	0.546769	0.334633	0.159665	231	0.759735	0.853459
downstroke_ramp	0.333101	0.0923329	0.546166	0.348842	0.154956	232	0.759735	0.853459
width_short_square	0.342803	0.0912784	0.545639	0.388126	0.144037	231	0.759735	0.853459
trough_v_rheo	0.345323	0.0899791	0.54499	0.69251	0.0654244	233	0.915457	0.853459
postap_slope_hero	0.356674	0.0878865	0.543943	0.457234	0.122938	233	0.793689	0.853459
fi_fit_slope	0.361792	0.0869565	0.543478	0.551723	0.0984469	233	0.83036	0.853459
downstroke_rheo	0.382724	0.0832365	0.541618	0.332385	0.160231	233	0.759735	0.859635
upstroke_downstroke_ratio_ramp	0.383098	0.0832165	0.541608	0.127553	0.25165	232	0.759735	0.859635
peak_deltav_hero	0.408522	0.0788189	0.539409	0.339853	0.157778	233	0.759735	0.88296
upstroke_downstroke_ratio_hero	0.412688	0.0781214	0.539061	0.165303	0.229104	233	0.759735	0.88296
median_isi_hero	0.430081	0.0753781	0.537689	0.328741	0.161709	230	0.759735	0.89926
adapt_mean	0.4676	0.0692862	0.534643	0.311049	0.167439	233	0.759735	0.904412
vm_for_sag	0.469846	0.0689375	0.534469	0.791002	0.0438479	233	0.934734	0.904412
fast_trough_deltav_hero	0.505046	0.0635899	0.531795	0.451016	0.124642	233	0.793689	0.904412
avg_rate_rheo	0.50744	0.0625436	0.531272	0.245083	0.192057	233	0.759735	0.904412
width_suprathresh_hero	0.511764	0.0625436	0.531272	0.441097	0.127387	233	0.793689	0.904412
threshold_i_ramp	0.517171	0.061828	0.530914	0.365452	0.149704	232	0.759735	0.904412
fast_trough_v_last_rheo	0.538054	0.0593393	0.52967	0.86146	0.0291652	230	0.934734	0.904412
width_hero	0.53891	0.058591	0.529296	0.351188	0.154121	233	0.759735	0.904412
sag_peak_t_depol	0.540968	0.0638639	0.531932	0.704108	0.0687891	202	0.915457	0.904412
fast_trough_v_hero	0.545638	0.057661	0.528831	0.915606	0.0175347	233	0.935953	0.904412
upstroke_downstroke_ratio_short_square	0.546621	0.0580645	0.529032	0.219367	0.204815	231	0.759735	0.904412
tau	0.557058	0.0560335	0.528017	0.370155	0.148163	233	0.759735	0.904412
v_baseline	0.560342	0.0555685	0.527784	0.516321	0.107346	233	0.83036	0.904412
width_adapt_ratio	0.584161	0.0522914	0.526146	0.517921	0.107056	231	0.83036	0.915053
peak_deltav_ramp	0.586827	0.0518934	0.525947	0.706494	0.0623358	232	0.915457	0.915053
upstroke_hero	0.597071	0.0504534	0.525227	0.662239	0.0722664	233	0.915457	0.915509
fast_trough_v_rheo	0.617555	0.0476633	0.523832	0.888365	0.023227	233	0.934734	0.931394
trough_v_ramp	0.647262	0.043712	0.521856	0.840801	0.0332549	232	0.934734	0.932283
fast_trough_deltav_ramp	0.648144	0.0435951	0.521798	0.640901	0.0772063	232	0.915457	0.932283
downstroke_hero	0.670059	0.0406882	0.520344	0.573042	0.0932233	233	0.836823	0.932283
trough_slowdeltav_rheo	0.671838	0.0404557	0.520228	0.546961	0.0996269	233	0.83036	0.932283
upstroke_rheo	0.67719	0.0397582	0.519879	0.719865	0.0593358	233	0.917159	0.932283
peak_deltav_short_square	0.678945	0.0399044	0.519952	0.877235	0.0258019	231	0.934734	0.932283
latency_rheo	0.707814	0.0358056	0.517903	0.376501	0.146212	233	0.759735	0.957631
mean_isi_hero	0.727784	0.0333176	0.516659	0.830104	0.0355624	230	0.934734	0.967143
peak_ratio_chirp	0.73587	0.0519481	0.525974	0.504486	0.176873	95	0.83036	0.967143
input_resistance	0.746976	0.0308555	0.515428	0.411309	0.135924	232	0.788343	0.967594
avg_rate_hero	0.777853	0.0269705	0.513485	0.749163	0.0529022	233	0.918973	0.967594
fast_trough_deltav_rheo	0.794836	0.0248779	0.512439	0.499017	0.111809	233	0.83036	0.967594
sag_area	0.797984	0.0244129	0.512206	0.904253	0.0199042	233	0.934734	0.967594
avg_rate_max	0.806121	0.0234829	0.511741	0.95901	0.00850448	233	0.95901	0.967594
threshold_v_short_square	0.812343	0.0229391	0.51147	0.548673	0.100139	231	0.83036	0.967594
phase_low_chirp	0.823401	0.034632	0.517316	0.0693654	0.477561	95	0.759735	0.967594
ahp_delay_ratio_hero	0.828385	0.020794	0.510397	0.899765	0.020877	230	0.934734	0.967594
upstroke_short_square	0.870655	0.0157706	0.507885	0.859934	0.0294735	231	0.934734	0.967594
threshold_v_rheo	0.874861	0.0151128	0.507556	0.731624	0.0567434	233	0.917159	0.967594
ir_late_mean	0.876032	0.0154606	0.50773	0.817646	0.0393783	222	0.934734	0.967594
threshold_v_hero	0.880637	0.0144153	0.507208	0.559591	0.096508	233	0.83036	0.967594
ir_late_hero	0.895883	0.0130728	0.506536	0.190604	0.224414	212	0.759735	0.967594
rheobase_i	0.903316	0.011509	0.505754	0.340538	0.157555	233	0.759735	0.967594
threshold_v_ramp	0.905281	0.011454	0.505727	0.698038	0.0642227	232	0.915457	0.967594
first_isi_inv_rheo	0.906485	0.0139785	0.506989	0.0776883	0.356558	151	0.759735	0.967594
upstroke_ramp	0.915007	0.0102852	0.505143	0.9397	0.0125241	232	0.950027	0.967594
peak_freq_chirp	0.935284	0.012987	0.506494	0.670249	0.112919	95	0.915457	0.96828
sag_depol	0.936705	0.00844704	0.504224	0.857893	0.0324766	200	0.934734	0.96828
postap_slope_rheo	0.958134	0.00511509	0.502558	0.737715	0.0554062	233	0.917159	0.979426
latency_hero	0.970784	0.00360381	0.501802	0.451389	0.124539	233	0.793689	0.981314
downstroke_adapt_ratio	0.981314	0.00235018	0.501175	0.884472	0.0240695	231	0.934734	0.981314

### Sheet: md_medical_morpho
feature	pval_mw	mw_r	roc_auc	pval_t	cohens_d	nobs	pval_t_fdr	pval_mw_fdr
basal_dendrite_total_surface_area	0.000134994	0.516129	0.758065	0.00011381	0.867899	77	0.00580429	0.0068847
basal_dendrite_num_branches	0.000303408	0.488079	0.744039	0.000292654	0.819234	77	0.00746267	0.00773689
basal_dendrite_total_length	0.000904711	0.448808	0.724404	0.000699264	0.770872	77	0.0118875	0.0153801
axon_frac_above_basal_dendrite	0.00601317	0.370266	0.685133	0.0319817	0.498915	77	0.203883	0.0766679
axon_over_basal_dendrite_extent_x	0.00872417	0.354839	0.677419	0.0198728	0.540263	77	0.155139	0.0788016
basal_dendrite_mean_contraction	0.00927078	0.352034	0.676017	0.0107998	0.589285	77	0.110158	0.0788016
axon_frac_intersect_basal_dendrite	0.0128567	0.336606	0.668303	0.0212936	0.534444	77	0.155139	0.0868899
axon_bias_y	0.0136298	0.333801	0.6669	0.0485859	0.459886	77	0.250889	0.0868899
basal_dendrite_max_path_distance	0.025882	0.301543	0.650771	0.0491939	0.458682	77	0.250889	0.146665
basal_dendrite_extent_x	0.0433584	0.273492	0.636746	0.00593447	0.633794	77	0.0756645	0.221128
basal_dendrite_extent_y	0.0478505	0.267882	0.633941	0.0775201	0.412692	77	0.333073	0.221852
basal_dendrite_mean_diameter	0.0566521	0.258065	0.629032	0.094317	0.391549	77	0.347052	0.22225
axon_depth_pc_1	0.0566521	0.258065	0.629032	0.0952691	0.390443	77	0.347052	0.22225
basal_dendrite_max_euclidean_distance	0.0875185	0.231417	0.615708	0.0783702	0.411539	77	0.333073	0.304167
axon_depth_pc_2	0.0894608	0.230014	0.615007	0.627978	0.114384	77	0.878998	0.304167
axon_exit_distance	0.112815	0.178822	0.589411	0.209431	0.294946	77	0.451535	0.359598
axon_emd_with_basal_dendrite	0.125508	0.207574	0.603787	0.616077	0.118354	77	0.878998	0.362925
axon_soma_percentile_y	0.128091	0.206171	0.603086	0.122749	0.361696	77	0.394392	0.362925
basal_dendrite_bias_y	0.141633	0.199158	0.599579	0.175901	0.317785	77	0.433671	0.368394
basal_dendrite_soma_percentile_y	0.144468	0.197756	0.598878	0.17857	0.315857	77	0.433671	0.368394
axon_over_basal_dendrite_extent_y	0.175264	0.183731	0.591865	0.123731	0.360765	77	0.394392	0.41093
soma_surface_area	0.181972	0.180926	0.590463	0.144712	0.342096	77	0.423913	0.41093
basal_dendrite_frac_above_axon	0.185321	0.113604	0.556802	0.853262	0.043689	77	0.96703	0.41093
axon_exit_theta	0.214522	0.168303	0.584151	0.149616	0.338031	77	0.423913	0.455858
axon_over_basal_dendrite_ratio_xy	0.341911	0.129032	0.564516	0.212487	0.292999	77	0.451535	0.697498
basal_dendrite_max_branch_order	0.357056	0.12202	0.56101	0.545938	0.142479	77	0.843723	0.70038
axon_num_branches	0.467122	0.098878	0.549439	0.984685	0.00453467	77	0.996705	0.799972
basal_dendrite_bias_x	0.476775	0.0967742	0.548387	0.420606	0.189844	77	0.794478	0.799972
axon_extent_x_over_y	0.49629	0.0925666	0.546283	0.408772	0.194698	77	0.794478	0.799972
basal_dendrite_stem_exit_up	0.511671	0.0799439	0.539972	0.952145	0.0141771	77	0.991008	0.799972
axon_max_euclidean_distance	0.529739	0.085554	0.542777	0.996705	0.000975531	77	0.996705	0.799972
axon_depth_pc_3	0.529739	0.085554	0.542777	0.211347	0.293723	77	0.451535	0.799972
basal_dendrite_frac_intersect_axon	0.549624	0.0785414	0.539271	0.521055	0.151388	77	0.843723	0.799972
basal_dendrite_extent_x_over_y	0.550345	0.0813464	0.540673	0.772363	0.0683207	77	0.93787	0.799972
basal_dendrite_stem_exit_down	0.554544	0.0750351	0.537518	0.50989	0.155455	77	0.843723	0.799972
axon_max_path_distance	0.578419	0.0757363	0.537868	0.896204	0.0308172	77	0.972477	0.799972
basal_dendrite_calculate_number_of_stems	0.580372	0.0743338	0.537167	0.489909	0.16285	77	0.843723	0.799972
basal_dendrite_soma_percentile_x	0.658894	0.0603086	0.530154	0.359941	0.215662	77	0.73428	0.847844
axon_depth_pc_0	0.666429	0.058906	0.529453	0.619817	0.117103	77	0.878998	0.847844
axon_total_length	0.6816	0.056101	0.52805	0.940587	0.0176068	77	0.991008	0.847844
axon_extent_x	0.6816	0.056101	0.52805	0.507383	0.156375	77	0.843723	0.847844
axon_max_branch_order	0.719579	0.0490884	0.524544	0.706645	0.0888692	77	0.878998	0.873774
axon_extent_y	0.831381	0.029453	0.514727	0.802554	0.059057	77	0.951866	0.950425
axon_bias_x	0.872097	0.0224404	0.51122	0.67918	0.0976472	77	0.878998	0.950425
basal_dendrite_stem_exit_side	0.877698	0.0210379	0.510519	0.698502	0.0914588	77	0.878998	0.950425
axon_frac_below_basal_dendrite	0.881168	0.0196353	0.509818	0.851673	0.0441675	77	0.96703	0.950425
axon_soma_percentile_x	0.888484	0.0196353	0.509818	0.892951	0.0317888	77	0.972477	0.950425
axon_mean_contraction	0.90492	0.0168303	0.508415	0.648666	0.107558	77	0.878998	0.950425
soma_aligned_dist_from_pia	0.913153	0.0154278	0.507714	0.162488	0.327814	77	0.433671	0.950425
basal_dendrite_frac_below_axon	0.959273	0.00701262	0.503506	0.535021	0.146363	77	0.843723	0.978458
axon_depth_pc_4	0.979284	0.00420757	0.502104	0.658994	0.104184	77	0.878998	0.979284

### Sheet: md_region_ephys
feature	KW_H	pval	epsilon2	pval_fdr	pairs	ipairs	pair_count
avg_rate_max	19.7945	0.000548284	0.103636	0.0367961	[('ITG', 'MTG') ('ITG', 'SFG') ('MTG', 'STG') ('MTG', 'MFG') ('STG', 'SFG') ('MFG', 'SFG')]	['01', '04', '12', '13', '24', '34']	6
input_resistance_ss	18.6793	0.000908545	0.0988323	0.0367961	[('MTG', 'MFG') ('MFG', 'SFG')]	['13', '34']	2
downstroke_adapt_ratio	17.4612	0.00157212	0.0919011	0.0424471	[]	[]	0
width_adapt_ratio	16.5738	0.00233837	0.0872306	0.047352	[('MTG', 'STG')]	['12']	1
threshold_i_ramp	15.9229	0.00312445	0.0838045	0.050616
trough_v_ramp	13.2093	0.0102973	0.0695224	0.104371
downstroke_rheo	13.0326	0.0111177	0.0682334	0.104371
downstroke_ramp	12.9636	0.0114548	0.0682297	0.104371
avg_rate_hero	12.9197	0.0116748	0.0676425	0.104371
downstroke_short_square	12.6916	0.0128853	0.0671513	0.104371
input_resistance	12.2461	0.0156117	0.0644534	0.107373
downstroke_hero	12.1115	0.0165414	0.0634108	0.107373
sag	11.923	0.0179334	0.0624239	0.107373
peak_deltav_hero	11.6957	0.0197633	0.0612342	0.107373
avg_rate_rheo	11.6815	0.0198839	0.0611596	0.107373
postap_slope_ramp	11.0148	0.0263977	0.0579728	0.131682
ahp_delay_ratio_hero	10.9064	0.0276369	0.0580125	0.131682
upstroke_short_square	10.7528	0.0294876	0.056893	0.132694
width_suprathresh_ramp	10.401	0.0341881	0.0547422	0.145749
peak_deltav_short_square	10.0634	0.0393736	0.0532453	0.152044
peak_deltav_rheo	10.0606	0.0394187	0.0526734	0.152044
threshold_v_ramp	9.75269	0.0448061	0.05133	0.159808
width_suprathresh_rheo	9.45841	0.050609	0.0495204	0.159808
peak_v_rheo	9.07025	0.0593672	0.0474882	0.159808
upstroke_adapt_ratio	9.02259	0.0605372	0.0474873	0.159808
fi_fit_slope	9.01994	0.060603	0.0472248	0.159808
sag_area	8.9876	0.0614101	0.0470555	0.159808
adapt_hero	8.98253	0.0615377	0.0485542	0.159808
latency_hero	8.95344	0.0622737	0.0468767	0.159808
peak_v_hero	8.9389	0.062645	0.0468005	0.159808
mean_isi_hero	8.92895	0.0629001	0.0474944	0.159808
fast_trough_v_last_rheo	8.90692	0.0634685	0.0473773	0.159808
peak_deltav_ramp	8.84447	0.0651069	0.0465498	0.159808
upstroke_ramp	8.61925	0.071354	0.0453645	0.169277
rheobase_i	8.46571	0.0759335	0.0443231	0.169277
fast_trough_deltav_hero	8.41326	0.0775604	0.0440485	0.169277
fast_trough_v_rheo	8.36821	0.0789842	0.0438126	0.169277
width_ramp	8.3518	0.0795089	0.0439568	0.169277
width_suprathresh_short_square	8.26093	0.0824744	0.0437086	0.169277
upstroke_rheo	8.22743	0.0835935	0.0430756	0.169277
fast_trough_v_hero	8.11184	0.0875662	0.0424704	0.172997
trough_v_hero	7.91921	0.0945827	0.0414618	0.17848
width_short_square	7.91482	0.0947487	0.0418774	0.17848
upstroke_hero	7.51131	0.111212	0.0393262	0.204162
first_isi_inv_hero	7.45676	0.113631	0.0396636	0.204162
adapt_mean	7.40561	0.115944	0.0387729	0.204162
latency_rheo	7.31846	0.119986	0.0383165	0.206784
fast_trough_deltav_ramp	7.26105	0.122719	0.0382161	0.207089
median_isi_hero	6.94733	0.138698	0.0369539	0.228818
width_suprathresh_hero	6.8613	0.143402	0.035923	0.228818
upstroke_downstroke_ratio_short_square	6.81513	0.145986	0.0360589	0.228818
tau	6.76057	0.149095	0.0353957	0.228818
threshold_v_adapt_ratio	6.74972	0.14972	0.0355249	0.228818
width_hero	6.50065	0.16475	0.0340348	0.246862
trough_v_rheo	6.4554	0.167623	0.0337979	0.246862
fast_trough_deltav_rheo	6.37641	0.172746	0.0333843	0.247498
vm_for_sag	6.35491	0.174165	0.0332718	0.247498
threshold_v_rheo	6.0768	0.193486	0.0318157	0.270213
width_rheo	5.28912	0.258897	0.0276917	0.355435
postap_slope_rheo	5.11855	0.275348	0.0267987	0.37172
threshold_v_hero	4.87136	0.300754	0.0255045	0.399361
first_isi_inv_rheo	4.71809	0.317464	0.0365744	0.414752
postap_slope_hero	4.59317	0.331642	0.024048	0.426397
upstroke_downstroke_ratio_hero	4.30498	0.366302	0.0225392	0.45685
threshold_v_short_square	4.30253	0.366608	0.0227647	0.45685
trough_slowdeltav_hero	4.00408	0.405454	0.0209638	0.497603
ahp_delay_ratio_5spike	3.69705	0.448556	0.0194581	0.542284
upstroke_downstroke_ratio_rheo	3.61567	0.46051	0.0189302	0.548549
peak_v_adapt_ratio	3.46564	0.483122	0.0182402	0.567143
ir_late_hero	3.04461	0.550388	0.0175989	0.636877
trough_slowdeltav_rheo	2.94594	0.566912	0.0154238	0.646759
isi_cv_mean	2.83682	0.585494	0.0148525	0.65868
isi_cv_hero	2.62897	0.6217	0.0139839	0.689831
mean_isi_rheo	2.2413	0.691475	0.0173745	0.756885
upstroke_downstroke_ratio_ramp	2.06537	0.723737	0.0108704	0.781636
sag_tau	2.01106	0.733725	0.013497	0.781997
sag_area_depol	1.85047	0.763236	0.0114227	0.797538
v_baseline	1.82448	0.768	0.00955228	0.797538
sag_depol	1.63324	0.802806	0.0102077	0.823131
ir_late_mean	1.48098	0.830005	0.00813726	0.84038
isi_adapt_ratio	1.12066	0.890981	0.00589819	0.890981

### Sheet: md_region_morpho
feature	KW_H	pval	epsilon2	pval_fdr	pairs	ipairs	pair_count
axon_exit_theta	10.6838	0.00478669	0.218037	0.101565
basal_dendrite_extent_y	9.85518	0.00724395	0.201126	0.101565
basal_dendrite_mean_contraction	9.57928	0.00831546	0.195495	0.101565
basal_dendrite_max_euclidean_distance	9.39333	0.00912567	0.191701	0.101565
basal_dendrite_total_length	9.02802	0.0109545	0.184245	0.101565
basal_dendrite_max_path_distance	8.85425	0.0119488	0.180699	0.101565
axon_soma_percentile_x	7.94097	0.0188642	0.162061	0.123703
basal_dendrite_total_surface_area	7.88235	0.0194253	0.160864	0.123703
axon_over_basal_dendrite_extent_x	7.64894	0.02183	0.156101	0.123703
basal_dendrite_max_branch_order	7.30902	0.0258742	0.149164	0.131958
basal_dendrite_frac_intersect_axon	6.09735	0.0474218	0.124436	0.219865
basal_dendrite_extent_x	5.18802	0.0747199	0.105878	0.277597
basal_dendrite_num_branches	5.17231	0.075309	0.105557	0.277597
soma_surface_area	5.14871	0.0762031	0.105076	0.277597
basal_dendrite_bias_y	4.58319	0.101105	0.0935346	0.343757
axon_bias_y	4.38071	0.111877	0.0894022	0.349226
axon_max_euclidean_distance	4.30129	0.116409	0.0877815	0.349226
axon_frac_above_basal_dendrite	3.84858	0.145979	0.0785425	0.404609
axon_extent_x_over_y	3.74076	0.154065	0.076342	0.404609
axon_over_basal_dendrite_extent_y	3.6055	0.164845	0.0735815	0.404609
basal_dendrite_calculate_number_of_stems	3.58428	0.166604	0.0731485	0.404609
axon_frac_intersect_basal_dendrite	3.47347	0.176094	0.0708872	0.408218
axon_exit_distance	3.28215	0.193772	0.0669826	0.429668
axon_extent_x	3.05224	0.217378	0.0622905	0.461928
axon_emd_with_basal_dendrite	2.94736	0.229081	0.0601502	0.465686
basal_dendrite_frac_below_axon	2.87595	0.237408	0.0586928	0.465686
axon_depth_pc_0	2.40955	0.29976	0.0491744	0.566213
axon_bias_x	2.25499	0.323843	0.0460202	0.589857
axon_soma_percentile_y	2.06642	0.355863	0.0421718	0.625828
axon_mean_contraction	1.85459	0.395623	0.0378487	0.672559
basal_dendrite_bias_x	1.75676	0.415456	0.0358522	0.683492
basal_dendrite_soma_percentile_x	1.47373	0.478612	0.0300761	0.762787
soma_aligned_dist_from_pia	1.24356	0.536987	0.0253788	0.769055
axon_max_path_distance	1.17121	0.556769	0.0239022	0.769055
basal_dendrite_soma_percentile_y	1.16558	0.558338	0.0237873	0.769055
basal_dendrite_frac_above_axon	1.12605	0.569483	0.0229807	0.769055
basal_dendrite_stem_exit_down	1.12252	0.570491	0.0229085	0.769055
axon_depth_pc_1	1.11366	0.573022	0.0227278	0.769055
basal_dendrite_extent_x_over_y	0.98037	0.612513	0.0200075	0.791626
axon_depth_pc_2	0.91037	0.634331	0.018579	0.791626
basal_dendrite_stem_exit_side	0.864633	0.649004	0.0176456	0.791626
axon_num_branches	0.852387	0.65299	0.0173957	0.791626
basal_dendrite_mean_diameter	0.804824	0.668705	0.016425	0.791626
axon_extent_y	0.762605	0.682971	0.0155634	0.791626
axon_max_branch_order	0.699663	0.704807	0.0142788	0.798781
axon_over_basal_dendrite_ratio_xy	0.636353	0.727474	0.0129868	0.806548
basal_dendrite_stem_exit_up	0.57821	0.748933	0.0118002	0.807032
axon_depth_pc_3	0.550034	0.759559	0.0112252	0.807032
axon_total_length	0.502992	0.777637	0.0102651	0.809377
axon_depth_pc_4	0.0192101	0.990441	0.000392043	0.990787
axon_frac_below_basal_dendrite	0.0185119	0.990787	0.000377793	0.990787

### Sheet: md_sex_ephys
feature	pval_mw	mw_r	roc_auc	pval_t	cohens_d	nobs	pval_t_fdr	pval_mw_fdr
rheobase_i	0.0208641	0.181205	0.590603	0.504074	0.0923596	233	0.939377	0.949167
threshold_i_ramp	0.0417897	0.162293	0.581146	0.463485	0.101458	232	0.939377	0.949167
avg_rate_hero	0.0756915	0.141407	0.570703	0.138265	0.204528	233	0.939377	0.949167
first_isi_inv_hero	0.0977451	0.133121	0.56656	0.0575826	0.264064	230	0.939377	0.949167
avg_rate_max	0.116475	0.125	0.5625	0.120318	0.214296	233	0.939377	0.949167
width_adapt_ratio	0.129387	0.12107	0.560535	0.47252	0.0995387	231	0.939377	0.949167
median_isi_hero	0.135135	0.120127	0.560064	0.331085	0.135556	230	0.939377	0.949167
vm_for_sag	0.162723	0.111192	0.555596	0.268796	0.152747	233	0.939377	0.949167
fi_fit_slope	0.171183	0.108999	0.5545	0.285832	0.147438	233	0.939377	0.949167
downstroke_adapt_ratio	0.172946	0.108807	0.554403	0.215909	0.171274	231	0.939377	0.949167
low_freq_impedance_chirp	0.175518	0.16589	0.582945	0.559984	0.124166	95	0.939377	0.949167
isi_adapt_ratio	0.181558	0.106667	0.553333	0.932281	0.0117806	231	0.995269	0.949167
mean_isi_hero	0.187215	0.106044	0.553022	0.318068	0.139245	230	0.939377	0.949167
sag_area	0.191139	0.103801	0.551901	0.203404	0.175611	233	0.939377	0.949167
input_resistance_ss	0.199877	0.102649	0.551325	0.202227	0.176991	231	0.939377	0.949167
input_resistance	0.203063	0.101809	0.550905	0.227945	0.167174	232	0.939377	0.949167
sag_depol	0.235981	0.10409	0.552045	0.0312443	0.326644	200	0.939377	0.949167
tau	0.243467	0.0929175	0.546459	0.1734	0.187913	233	0.939377	0.949167
ahp_delay_ratio_hero	0.266023	0.0894459	0.544723	0.131115	0.210253	230	0.939377	0.949167
trough_slowdeltav_hero	0.267753	0.0882878	0.544144	0.694424	0.0543274	233	0.944578	0.949167
peak_impedance_chirp	0.273431	0.134203	0.567102	0.222657	0.258982	95	0.939377	0.949167
ahp_delay_ratio_5spike	0.279168	0.0864198	0.54321	0.213941	0.172008	231	0.939377	0.949167
ir_late_hero	0.308581	0.084998	0.542499	0.298663	0.150443	212	0.939377	0.949167
peak_freq_chirp	0.323885	0.120224	0.560112	0.246894	0.246004	95	0.939377	0.949167
sag_area_depol	0.350557	0.0720109	0.536005	0.257461	0.172051	202	0.939377	0.949167
fast_trough_v_last_rheo	0.356969	0.0736598	0.53683	0.368052	0.12483	230	0.939377	0.949167
adapt_hero	0.359224	0.0744589	0.537229	0.833246	0.0296784	227	0.944578	0.949167
threshold_v_ramp	0.372056	0.0712125	0.535606	0.671448	0.0587234	232	0.944578	0.949167
threshold_v_adapt_ratio	0.405108	0.0665021	0.533251	0.42403	0.110756	231	0.939377	0.949167
fast_trough_deltav_ramp	0.406515	0.0662252	0.533113	0.482763	0.0971374	232	0.939377	0.949167
latency_hero	0.407328	0.0660331	0.533017	0.472745	0.0992543	233	0.939377	0.949167
upstroke_downstroke_ratio_hero	0.41255	0.0653021	0.532651	0.744219	0.0451216	233	0.944578	0.949167
upstroke_downstroke_ratio_short_square	0.416688	0.0650662	0.532533	0.779966	0.0388389	231	0.944578	0.949167
phase_low_chirp	0.420716	0.0987884	0.549394	0.350582	0.198568	95	0.939377	0.949167
upstroke_adapt_ratio	0.426384	0.0635391	0.53177	0.434733	0.10822	231	0.939377	0.949167
postap_slope_rheo	0.431422	0.0627031	0.531352	0.539797	0.0847663	233	0.939377	0.949167
ir_late_mean	0.436495	0.0633903	0.531695	0.638669	0.0663726	222	0.944578	0.949167
threshold_v_rheo	0.457552	0.0592105	0.529605	0.632263	0.0661714	233	0.944578	0.949167
peak_v_rheo	0.473145	0.05718	0.52859	0.232587	0.164849	233	0.939377	0.949167
upstroke_rheo	0.475667	0.0568551	0.528428	0.431016	0.10884	233	0.939377	0.949167
upstroke_ramp	0.48281	0.0560052	0.528003	0.433332	0.108421	232	0.939377	0.949167
mean_isi_rheo	0.506226	0.0658452	0.532923	0.558427	0.100554	151	0.939377	0.949167
upstroke_short_square	0.515189	0.0521523	0.526076	0.584046	0.0760964	231	0.939377	0.949167
upstroke_downstroke_ratio_ramp	0.522023	0.0510997	0.52555	0.357693	0.127246	232	0.939377	0.949167
sag_tau	0.528248	0.0564263	0.528213	0.634803	0.073718	182	0.944578	0.949167
fast_trough_v_rheo	0.534974	0.0494639	0.524732	0.528113	0.087221	233	0.939377	0.949167
upstroke_hero	0.543743	0.0484081	0.524204	0.584501	0.0756067	233	0.939377	0.949167
downstroke_short_square	0.554674	0.047351	0.523675	0.494944	0.0948408	231	0.939377	0.949167
fast_trough_deltav_hero	0.578114	0.044347	0.522173	0.65688	0.0614278	233	0.944578	0.949167
width_short_square	0.581214	0.0442053	0.522103	0.817604	0.0320642	231	0.944578	0.949167
threshold_v_short_square	0.589859	0.0432119	0.521606	0.410279	0.1144	231	0.939377	0.949167
width_ramp	0.59437	0.0425149	0.521257	0.42874	0.109506	232	0.939377	0.949167
trough_v_hero	0.599925	0.0418291	0.520915	0.742973	0.0453493	233	0.944578	0.949167
width_suprathresh_rheo	0.613913	0.0402047	0.520102	0.793097	0.0362749	233	0.944578	0.949167
postap_slope_ramp	0.615144	0.0401439	0.520072	0.575089	0.0775976	232	0.939377	0.949167
isi_cv_mean	0.643895	0.0368746	0.518437	0.774162	0.0396827	233	0.944578	0.949167
peak_deltav_ramp	0.647239	0.0365465	0.518273	0.450752	0.104366	232	0.939377	0.949167
3db_freq_chirp	0.660765	0.0540541	0.527027	0.97415	0.00690933	95	0.995269	0.949167
upstroke_downstroke_ratio_rheo	0.688395	0.0320013	0.516001	0.386925	0.11957	233	0.939377	0.949167
peak_v_hero	0.696677	0.0311079	0.515554	0.551453	0.082344	233	0.939377	0.949167
postap_slope_hero	0.700455	0.0307018	0.515351	0.840427	0.0278473	233	0.944578	0.949167
width_rheo	0.702535	0.0304581	0.515229	0.898711	0.0176052	233	0.974506	0.949167
peak_deltav_short_square	0.718036	0.0289735	0.514487	0.480585	0.0980191	231	0.939377	0.949167
latency_rheo	0.723269	0.0282651	0.514133	0.985177	0.00256966	233	0.995269	0.949167
peak_deltav_rheo	0.7417	0.0263158	0.513158	0.283919	0.148023	233	0.939377	0.949167
v_baseline	0.747878	0.025666	0.512833	0.378204	0.121778	233	0.939377	0.949167
downstroke_hero	0.761836	0.024204	0.512102	0.534941	0.0857834	233	0.939377	0.949167
width_hero	0.764025	0.0239604	0.51198	0.725425	0.0485707	233	0.944578	0.949167
trough_slowdeltav_rheo	0.769623	0.0233918	0.511696	0.653584	0.0620587	233	0.944578	0.949167
width_suprathresh_ramp	0.778606	0.0224839	0.511242	0.440179	0.106817	232	0.939377	0.949167
sync_freq_chirp	0.784258	0.0326188	0.516309	0.569129	0.121289	95	0.939377	0.949167
fast_trough_v_hero	0.786054	0.0216862	0.510843	0.814573	0.0324362	233	0.944578	0.949167
isi_cv_hero	0.786172	0.0218795	0.51094	0.995269	0.000827905	230	0.995269	0.949167
threshold_v_hero	0.804159	0.0198181	0.509909	0.953888	0.00799773	233	0.995269	0.949167
width_suprathresh_short_square	0.807836	0.0195364	0.509768	0.725713	0.0487728	231	0.944578	0.949167
width_suprathresh_hero	0.811921	0.0190058	0.509503	0.70264	0.0527931	233	0.944578	0.949167
adapt_mean	0.812065	0.0190058	0.509503	0.5565	0.0813028	233	0.939377	0.949167
downstroke_ramp	0.848653	0.015289	0.507645	0.885252	0.0199833	232	0.971618	0.970478
peak_deltav_hero	0.851864	0.0149448	0.507472	0.535475	0.0856713	233	0.939377	0.970478
fast_trough_deltav_rheo	0.865487	0.013564	0.506782	0.850121	0.0261348	233	0.944578	0.971884
phase_peak_chirp	0.881692	0.0186393	0.50932	0.979206	0.00555748	95	0.995269	0.971884
downstroke_rheo	0.893657	0.0107212	0.505361	0.838826	0.0281305	233	0.944578	0.971884
trough_v_rheo	0.904156	0.00966537	0.504833	0.700576	0.0531778	233	0.944578	0.971884
total_inductive_phase_chirp	0.917789	0.0121156	0.506058	0.276155	0.231457	95	0.939377	0.971884
peak_ratio_chirp	0.91789	0.0130475	0.506524	0.265746	0.236506	95	0.939377	0.971884
sag	0.947116	0.00536062	0.50268	0.769583	0.0405102	233	0.944578	0.984274
peak_v_adapt_ratio	0.951465	0.00493827	0.502469	0.42547	0.110413	231	0.939377	0.984274
trough_v_ramp	0.96481	0.00359742	0.501799	0.950366	0.00861946	232	0.995269	0.986737
first_isi_inv_rheo	0.993779	0.000962649	0.500481	0.810702	0.0411778	151	0.944578	0.994238
avg_rate_rheo	0.994238	0.000649773	0.500325	0.764231	0.0414794	233	0.944578	0.994238

### Sheet: md_sex_morph
feature	pval_mw	mw_r	roc_auc	pval_t	cohens_d	nobs	pval_t_fdr	pval_mw_fdr
axon_soma_percentile_y	0.0640835	0.247606	0.623803	0.0502615	0.450941	77	0.964098	0.945089
axon_bias_x	0.138259	0.198358	0.599179	0.622903	0.114635	77	0.964098	0.945089
axon_depth_pc_1	0.143799	0.195622	0.597811	0.148102	0.335073	77	0.964098	0.945089
axon_total_length	0.177353	0.180575	0.590287	0.109207	0.370511	77	0.964098	0.945089
axon_bias_y	0.184035	0.177839	0.588919	0.209718	0.291111	77	0.964098	0.945089
basal_dendrite_extent_x_over_y	0.190902	0.175103	0.587551	0.506412	0.15479	77	0.964098	0.945089
axon_extent_x	0.252713	0.153215	0.576607	0.866678	0.0391644	77	0.987919	0.945089
axon_mean_contraction	0.256993	0.151847	0.575923	0.407051	0.192991	77	0.964098	0.945089
axon_depth_pc_2	0.270135	0.147743	0.573871	0.180597	0.310512	77	0.964098	0.945089
axon_frac_below_basal_dendrite	0.271736	0.138167	0.569083	0.109376	0.370337	77	0.964098	0.945089
axon_frac_above_basal_dendrite	0.277372	0.145007	0.572503	0.335016	0.224225	77	0.964098	0.945089
basal_dendrite_max_branch_order	0.290606	0.138167	0.569083	0.268202	0.257264	77	0.964098	0.945089
basal_dendrite_soma_percentile_x	0.31229	0.135431	0.567715	0.455033	0.173968	77	0.964098	0.945089
basal_dendrite_frac_intersect_axon	0.327319	0.126539	0.563269	0.140192	0.34165	77	0.964098	0.945089
basal_dendrite_frac_above_axon	0.358549	0.0779754	0.538988	0.20604	0.29345	77	0.964098	0.945089
basal_dendrite_calculate_number_of_stems	0.373902	0.117647	0.558824	0.222626	0.283124	77	0.964098	0.945089
axon_max_branch_order	0.376769	0.118331	0.559166	0.60452	0.120725	77	0.964098	0.945089
axon_extent_x_over_y	0.408928	0.110807	0.555404	0.531003	0.145971	77	0.964098	0.945089
basal_dendrite_num_branches	0.414392	0.109439	0.55472	0.457211	0.173132	77	0.964098	0.945089
axon_soma_percentile_x	0.420666	0.108071	0.554036	0.383429	0.202834	77	0.964098	0.945089
axon_depth_pc_0	0.420666	0.108071	0.554036	0.327233	0.22784	77	0.964098	0.945089
axon_depth_pc_4	0.426609	0.106703	0.553352	0.227221	0.280359	77	0.964098	0.945089
basal_dendrite_stem_exit_side	0.437968	0.101915	0.550958	0.372322	0.207588	77	0.964098	0.945089
basal_dendrite_bias_x	0.450864	0.101231	0.550616	0.429263	0.184035	77	0.964098	0.945089
axon_max_euclidean_distance	0.463279	0.0984952	0.549248	0.679534	0.0963252	77	0.973155	0.945089
basal_dendrite_total_surface_area	0.541623	0.0820793	0.54104	0.630085	0.112276	77	0.964098	0.995908
axon_depth_pc_3	0.548438	0.0807114	0.540356	0.529506	0.146502	77	0.964098	0.995908
soma_aligned_dist_from_pia	0.648039	0.0615595	0.53078	0.749095	0.0745946	77	0.973155	0.995908
basal_dendrite_mean_contraction	0.655431	0.0601915	0.530096	0.983078	0.00494869	77	0.987919	0.995908
basal_dendrite_extent_y	0.670316	0.0574555	0.528728	0.642732	0.10815	77	0.964098	0.995908
basal_dendrite_stem_exit_up	0.692291	0.0478796	0.52394	0.2378	0.27414	77	0.964098	0.995908
basal_dendrite_total_length	0.70809	0.0506156	0.525308	0.763259	0.0702525	77	0.973155	0.995908
basal_dendrite_extent_x	0.70809	0.0506156	0.525308	0.622574	0.114743	77	0.964098	0.995908
axon_over_basal_dendrite_extent_x	0.70809	0.0506156	0.525308	0.987919	0.00353282	77	0.987919	0.995908
axon_num_branches	0.762154	0.0410397	0.52052	0.592615	0.124713	77	0.964098	0.995908
axon_exit_distance	0.781438	0.0314637	0.515732	0.955253	0.0130912	77	0.987919	0.995908
basal_dendrite_soma_percentile_y	0.785744	0.0369357	0.518468	0.743145	0.0764261	77	0.973155	0.995908
axon_over_basal_dendrite_extent_y	0.793643	0.0355677	0.517784	0.986387	0.00398092	77	0.987919	0.995908
soma_surface_area	0.833439	0.0287278	0.514364	0.426082	0.1853	77	0.964098	0.995908
basal_dendrite_frac_below_axon	0.933012	0.0109439	0.505472	0.483405	0.163243	77	0.964098	0.995908
basal_dendrite_bias_y	0.938674	0.0109439	0.505472	0.704715	0.0883735	77	0.973155	0.995908
basal_dendrite_mean_diameter	0.946838	0.00957592	0.504788	0.919473	0.0235863	77	0.987919	0.995908
axon_frac_intersect_basal_dendrite	0.955006	0.00820793	0.504104	0.86794	0.0387902	77	0.987919	0.995908
axon_over_basal_dendrite_ratio_xy	0.955007	0.00820793	0.504104	0.607362	0.119779	77	0.964098	0.995908
axon_exit_theta	0.955007	0.00820793	0.504104	0.737586	0.0781417	77	0.973155	0.995908
basal_dendrite_stem_exit_down	0.969255	0.00547196	0.502736	0.957387	0.0124665	77	0.987919	0.995908
axon_extent_y	0.971359	0.00547196	0.502736	0.633193	0.111259	77	0.964098	0.995908
axon_emd_with_basal_dendrite	0.97954	0.00410397	0.502052	0.401479	0.195281	77	0.964098	0.995908
basal_dendrite_max_euclidean_distance	0.987723	0.00273598	0.501368	0.982543	0.00510514	77	0.987919	0.995908
axon_max_path_distance	0.995908	0.00136799	0.500684	0.916436	0.0244791	77	0.987919	0.995908
basal_dendrite_max_path_distance	0.995908	0.00136799	0.500684	0.884402	0.033919	77	0.987919	0.995908
