## Supplementary material for "Morpho-electric and transcriptomic divergence of the layer 1 interneuron repertoire in human versus mouse neocortex": Data S2

### Sheet: morph_kw_posthoc_dunn
feature	KW_H	pval	epsilon2	pval_fdr	pairs	ipairs	pair_count
basal_dendrite_frac_above_axon	46.7968	3.83922e-10	0.623958	1.958e-08	[('LAMP5', 'L1 VIP') ('MC4R', 'L1 VIP')]	['03', '13']	2
basal_dendrite_num_branches	29.802	1.51895e-06	0.39736	3.87332e-05	[('LAMP5', 'MC4R') ('LAMP5', 'L1 VIP')]	['01', '03']	2
axon_soma_percentile_y	23.8138	2.7319e-05	0.317517	0.000365791	[('LAMP5', 'L1 VIP') ('MC4R', 'L1 VIP') ('PAX6', 'L1 VIP')]	['03', '13', '23']	3
basal_dendrite_frac_intersect_axon	23.7119	2.86895e-05	0.316159	0.000365791	[('LAMP5', 'L1 VIP')]	['03']	1
axon_frac_above_basal_dendrite	22.7196	4.61986e-05	0.302928	0.000414468	[('LAMP5', 'L1 VIP')]	['03']	1
axon_emd_with_basal_dendrite	22.5504	5.01033e-05	0.300673	0.000414468	[('LAMP5', 'L1 VIP') ('MC4R', 'L1 VIP')]	['03', '13']	2
basal_dendrite_extent_x	22.2856	5.68878e-05	0.297141	0.000414468	[('LAMP5', 'MC4R') ('LAMP5', 'L1 VIP')]	['01', '03']	2
axon_num_branches	21.9458	6.69473e-05	0.292611	0.000426789	[('LAMP5', 'L1 VIP')]	['03']	1
basal_dendrite_calculate_number_of_stems	20.7664	0.000117712	0.276886	0.000667037	[('LAMP5', 'L1 VIP')]	['03']	1
basal_dendrite_mean_contraction	18.9349	0.000282001	0.252466	0.0014382	[('LAMP5', 'MC4R') ('LAMP5', 'L1 VIP')]	['01', '03']	2
basal_dendrite_max_path_distance	18.6429	0.000324039	0.248572	0.00150236	[('LAMP5', 'L1 VIP')]	['03']	1
basal_dendrite_max_euclidean_distance	18.1718	0.000405387	0.24229	0.0017229	[('LAMP5', 'L1 VIP')]	['03']	1
axon_bias_y	15.6478	0.00133899	0.208637	0.00525296	[('LAMP5', 'L1 VIP')]	['03']	1
axon_total_length	14.1595	0.00269593	0.188793	0.0098209	[('LAMP5', 'L1 VIP')]	['03']	1
basal_dendrite_max_branch_order	13.0214	0.00459047	0.173619	0.0149116	[('LAMP5', 'L1 VIP')]	['03']	1
axon_soma_percentile_x	12.9809	0.00467814	0.173078	0.0149116	[('LAMP5', 'L1 VIP')]	['03']	1
axon_frac_below_basal_dendrite	11.6099	0.00884625	0.154799	0.0265388	[('LAMP5', 'L1 VIP') ('MC4R', 'L1 VIP')]	['03', '13']	2
basal_dendrite_extent_y	10.9448	0.0120283	0.14593	0.0319641	[('LAMP5', 'L1 VIP') ('MC4R', 'L1 VIP')]	['03', '13']	2
axon_over_basal_dendrite_extent_x	10.9398	0.012056	0.145864	0.0319641	[('LAMP5', 'L1 VIP')]	['03']	1
axon_extent_y	10.8552	0.0125349	0.144737	0.0319641	[('LAMP5', 'L1 VIP') ('MC4R', 'L1 VIP')]	['03', '13']	2
axon_depth_pc_4	10.3998	0.0154565	0.138664	0.0375372	[('LAMP5', 'L1 VIP')]	['03']	1
axon_max_euclidean_distance	10.2608	0.0164746	0.13681	0.0381912	[('LAMP5', 'L1 VIP')]	['03']	1
basal_dendrite_extent_x_over_y	9.4099	0.0243094	0.125465	0.0539035
basal_dendrite_bias_x	9.23485	0.026326	0.123131	0.0559427
axon_extent_x_over_y	8.71936	0.0332645	0.116258	0.0678596
basal_dendrite_frac_below_axon	8.42023	0.0380802	0.11227	0.0746958
axon_max_branch_order	7.51673	0.0571301	0.100223	0.107912
axon_depth_pc_0	6.66351	0.0834322	0.0888469	0.151966
axon_frac_intersect_basal_dendrite	6.45244	0.0915571	0.0860325	0.158491
axon_depth_pc_3	6.39421	0.0939295	0.0852561	0.158491
axon_over_basal_dendrite_ratio_xy	6.28778	0.0984184	0.0838371	0.158491
axon_depth_pc_2	6.26408	0.0994455	0.0835211	0.158491
basal_dendrite_soma_percentile_y	5.65363	0.129733	0.0753817	0.200497
axon_exit_distance	5.16068	0.160403	0.068809	0.240604
axon_depth_pc_1	5.04153	0.168781	0.0672204	0.245939
soma_aligned_dist_from_pia	4.57505	0.205693	0.0610007	0.291398
axon_bias_x	4.2257	0.238101	0.0563427	0.328194
basal_dendrite_soma_percentile_x	4.09837	0.251036	0.054645	0.336916
basal_dendrite_bias_y	3.33018	0.343464	0.0444024	0.449145
axon_over_basal_dendrite_extent_y	2.76958	0.428533	0.0369277	0.546379
axon_exit_theta	2.5732	0.462208	0.0343093	0.574941
axon_mean_contraction	2.23961	0.524188	0.0298615	0.626882
axon_max_path_distance	2.21731	0.528547	0.0295641	0.626882
basal_dendrite_stem_exit_down	2.15124	0.541616	0.0286832	0.627129
basal_dendrite_total_length	2.09291	0.553349	0.0279054	0.627129
basal_dendrite_mean_diameter	1.90786	0.591749	0.0254381	0.65607
basal_dendrite_stem_exit_side	1.81453	0.611777	0.0241938	0.663843
basal_dendrite_total_surface_area	1.36946	0.712708	0.0182595	0.757253
basal_dendrite_stem_exit_up	0.953448	0.812514	0.0127126	0.834848
soma_surface_area	0.915987	0.821568	0.0122132	0.834848
axon_extent_x	0.860917	0.834848	0.0114789	0.834848

### Sheet: ephys_kw_posthoc_dunn
feature	KW_H	pval	epsilon2	pval_fdr	pairs	ipairs	pair_count
sag	112.109	3.85833e-24	0.526334	3.54966e-22	[('LAMP5', 'MC4R') ('LAMP5', 'PAX6') ('LAMP5', 'L1 VIP') ('MC4R', 'PAX6') ('PAX6', 'L1 VIP')]	['01', '02', '03', '12', '23']	5
upstroke_adapt_ratio	93.5329	3.81568e-20	0.443284	1.75521e-18	[('LAMP5', 'MC4R') ('LAMP5', 'PAX6') ('LAMP5', 'L1 VIP') ('MC4R', 'PAX6')]	['01', '02', '03', '12']	4
sag_area	81.8206	1.24873e-17	0.384134	3.82944e-16	[('LAMP5', 'MC4R') ('LAMP5', 'PAX6') ('LAMP5', 'L1 VIP') ('MC4R', 'PAX6') ('PAX6', 'L1 VIP')]	['01', '02', '03', '12', '23']	5
sag_peak_t	78.0806	7.91915e-17	0.366576	1.8214e-15	[('LAMP5', 'PAX6') ('MC4R', 'PAX6') ('PAX6', 'L1 VIP')]	['02', '12', '23']	3
threshold_v_adapt_ratio	72.0385	1.56193e-15	0.341415	2.87395e-14	[('LAMP5', 'MC4R') ('LAMP5', 'L1 VIP') ('MC4R', 'PAX6') ('PAX6', 'L1 VIP')]	['01', '03', '12', '23']	4
width_adapt_ratio	57.5939	1.91921e-12	0.272957	2.94278e-11	[('LAMP5', 'MC4R') ('LAMP5', 'PAX6') ('LAMP5', 'L1 VIP') ('MC4R', 'PAX6')]	['01', '02', '03', '12']	4
downstroke_adapt_ratio	55.0496	6.70084e-12	0.260899	8.80682e-11	[('LAMP5', 'MC4R') ('LAMP5', 'PAX6') ('LAMP5', 'L1 VIP') ('MC4R', 'PAX6') ('MC4R', 'L1 VIP')]	['01', '02', '03', '12', '13']	5
ir_late_mean	53.923	1.16531e-11	0.264328	1.3401e-10	[('LAMP5', 'MC4R') ('LAMP5', 'PAX6') ('LAMP5', 'L1 VIP') ('MC4R', 'PAX6')]	['01', '02', '03', '12']	4
tau	51.4348	3.95225e-11	0.241478	4.04007e-10	[('LAMP5', 'PAX6') ('MC4R', 'PAX6') ('PAX6', 'L1 VIP')]	['02', '12', '23']	3
first_isi_inv_hero	47.1586	3.2159e-10	0.2235	2.95863e-09	[('LAMP5', 'PAX6') ('LAMP5', 'L1 VIP') ('MC4R', 'PAX6') ('MC4R', 'L1 VIP')]	['02', '03', '12', '13']	4
fast_trough_deltav_hero	44.4753	1.19609e-09	0.208804	1.00037e-08	[('LAMP5', 'MC4R') ('LAMP5', 'PAX6') ('PAX6', 'L1 VIP')]	['01', '02', '23']	3
upstroke_downstroke_ratio_hero	40.8241	7.12578e-09	0.191662	5.4631e-08	[('LAMP5', 'MC4R') ('LAMP5', 'L1 VIP') ('MC4R', 'PAX6') ('PAX6', 'L1 VIP')]	['01', '03', '12', '23']	4
sag_tau	40.3188	9.11963e-09	0.248881	6.45389e-08	[('LAMP5', 'MC4R') ('LAMP5', 'L1 VIP') ('MC4R', 'PAX6')]	['01', '03', '12']	3
input_resistance	40.0374	1.04624e-08	0.188856	6.87527e-08	[('LAMP5', 'MC4R') ('LAMP5', 'PAX6') ('LAMP5', 'L1 VIP')]	['01', '02', '03']	3
upstroke_downstroke_ratio_rheo	38.1308	2.65193e-08	0.179018	1.62652e-07	[('LAMP5', 'MC4R') ('LAMP5', 'L1 VIP') ('MC4R', 'PAX6') ('PAX6', 'L1 VIP')]	['01', '03', '12', '23']	4
latency_hero	36.4403	6.04336e-08	0.171081	3.38513e-07	[('LAMP5', 'MC4R') ('LAMP5', 'L1 VIP') ('MC4R', 'PAX6') ('PAX6', 'L1 VIP')]	['01', '03', '12', '23']	4
upstroke_downstroke_ratio_ramp	36.3696	6.25512e-08	0.171555	3.38513e-07	[('LAMP5', 'MC4R') ('LAMP5', 'L1 VIP') ('MC4R', 'PAX6') ('PAX6', 'L1 VIP')]	['01', '03', '12', '23']	4
fast_trough_deltav_ramp	31.0594	8.25924e-07	0.146507	4.18119e-06	[('LAMP5', 'PAX6') ('MC4R', 'PAX6') ('PAX6', 'L1 VIP')]	['02', '12', '23']	3
ir_late_hero	30.9676	8.63506e-07	0.158808	4.18119e-06	[('LAMP5', 'MC4R') ('LAMP5', 'PAX6') ('LAMP5', 'L1 VIP') ('MC4R', 'PAX6')]	['01', '02', '03', '12']	4
threshold_v_hero	30.5346	1.06515e-06	0.143355	4.89971e-06	[('LAMP5', 'MC4R') ('LAMP5', 'PAX6') ('LAMP5', 'L1 VIP')]	['01', '02', '03']	3
threshold_i_ramp	28.9762	2.2654e-06	0.13668	9.92459e-06	[('LAMP5', 'MC4R') ('LAMP5', 'PAX6')]	['01', '02']	2
rheobase_i	27.3078	5.07439e-06	0.128206	2.12202e-05	[('LAMP5', 'MC4R') ('LAMP5', 'PAX6')]	['01', '02']	2
fi_fit_slope	26.4313	7.74658e-06	0.12409	3.09863e-05	[('LAMP5', 'PAX6') ('LAMP5', 'L1 VIP') ('MC4R', 'PAX6') ('MC4R', 'L1 VIP')]	['02', '03', '12', '13']	4
trough_slowdeltav_rheo	25.8723	1.01431e-05	0.121466	3.88818e-05	[('LAMP5', 'L1 VIP') ('MC4R', 'L1 VIP') ('PAX6', 'L1 VIP')]	['03', '13', '23']	3
fast_trough_deltav_rheo	25.4614	1.23638e-05	0.119537	4.54987e-05	[('LAMP5', 'PAX6') ('MC4R', 'PAX6') ('PAX6', 'L1 VIP')]	['02', '12', '23']	3
threshold_v_short_square	25.321	1.3229e-05	0.120005	4.68103e-05	[('LAMP5', 'MC4R') ('LAMP5', 'PAX6') ('LAMP5', 'L1 VIP')]	['01', '02', '03']	3
latency_rheo	25.1816	1.41475e-05	0.118224	4.71661e-05	[('LAMP5', 'MC4R') ('LAMP5', 'L1 VIP') ('MC4R', 'PAX6') ('PAX6', 'L1 VIP')]	['01', '03', '12', '23']	4
threshold_v_rheo	25.0739	1.49006e-05	0.117718	4.71661e-05	[('LAMP5', 'MC4R') ('LAMP5', 'PAX6') ('LAMP5', 'L1 VIP')]	['01', '02', '03']	3
input_resistance_ss	25.0584	1.50125e-05	0.11876	4.71661e-05	[('LAMP5', 'PAX6') ('MC4R', 'PAX6') ('MC4R', 'L1 VIP')]	['02', '12', '13']	3
peak_v_adapt_ratio	25.0081	1.53802e-05	0.118522	4.71661e-05	[('LAMP5', 'MC4R') ('LAMP5', 'PAX6')]	['01', '02']	2
peak_impedance_chirp	24.4427	2.01897e-05	0.287562	5.99179e-05	[('LAMP5', 'MC4R') ('LAMP5', 'PAX6') ('LAMP5', 'L1 VIP')]	['01', '02', '03']	3
sag_peak_t_depol	24.3216	2.14011e-05	0.133635	6.15281e-05	[('LAMP5', 'MC4R') ('LAMP5', 'L1 VIP') ('MC4R', 'PAX6') ('PAX6', 'L1 VIP')]	['01', '03', '12', '23']	4
low_freq_impedance_chirp	23.832	2.70803e-05	0.280377	7.54967e-05	[('LAMP5', 'MC4R') ('LAMP5', 'PAX6') ('LAMP5', 'L1 VIP')]	['01', '02', '03']	3
ahp_delay_ratio_5spike	22.579	4.94224e-05	0.107009	0.000133731	[('LAMP5', 'MC4R') ('LAMP5', 'L1 VIP') ('MC4R', 'PAX6') ('PAX6', 'L1 VIP')]	['01', '03', '12', '23']	4
upstroke_downstroke_ratio_short_square	21.8085	7.14996e-05	0.103358	0.000187942	[('LAMP5', 'MC4R') ('LAMP5', 'L1 VIP') ('MC4R', 'PAX6') ('PAX6', 'L1 VIP')]	['01', '03', '12', '23']	4
postap_slope_ramp	21.2476	9.35169e-05	0.100225	0.000238988	[('LAMP5', 'MC4R') ('LAMP5', 'L1 VIP') ('MC4R', 'PAX6') ('MC4R', 'L1 VIP') ('PAX6', 'L1 VIP')]	['01', '03', '12', '13', '23']	5
upstroke_ramp	19.5963	0.000205788	0.0924353	0.000511689	[('LAMP5', 'MC4R') ('LAMP5', 'PAX6')]	['01', '02']	2
ahp_delay_ratio_hero	19.3601	0.000230312	0.0917539	0.000557597	[('LAMP5', 'MC4R') ('LAMP5', 'L1 VIP') ('MC4R', 'PAX6') ('PAX6', 'L1 VIP')]	['01', '03', '12', '23']	4
median_isi_hero	19.2975	0.000237285	0.0914571	0.00055975	[('LAMP5', 'PAX6') ('LAMP5', 'L1 VIP') ('MC4R', 'PAX6') ('MC4R', 'L1 VIP')]	['02', '03', '12', '13']	4
avg_rate_max	19.0211	0.000270665	0.089301	0.00062253	[('LAMP5', 'PAX6') ('LAMP5', 'L1 VIP') ('MC4R', 'PAX6') ('MC4R', 'L1 VIP')]	['02', '03', '12', '13']	4
isi_adapt_ratio	18.9016	0.000286515	0.0895809	0.000642912	[('LAMP5', 'PAX6') ('LAMP5', 'L1 VIP')]	['02', '03']	2
upstroke_hero	17.9846	0.00044307	0.0844349	0.000957529	[('LAMP5', 'MC4R') ('LAMP5', 'PAX6')]	['01', '02']	2
upstroke_rheo	17.9635	0.000447541	0.0843357	0.000957529	[('LAMP5', 'MC4R') ('LAMP5', 'PAX6')]	['01', '02']	2
upstroke_short_square	15.8047	0.00124344	0.074904	0.00259991	[('LAMP5', 'MC4R') ('LAMP5', 'PAX6')]	['01', '02']	2
avg_rate_hero	13.9491	0.00297523	0.0654888	0.00608269	[('LAMP5', 'MC4R') ('LAMP5', 'L1 VIP') ('MC4R', 'PAX6') ('MC4R', 'L1 VIP')]	['01', '03', '12', '13']	4
mean_isi_hero	13.7877	0.00320884	0.0653446	0.0063525	[('LAMP5', 'L1 VIP') ('MC4R', 'PAX6') ('MC4R', 'L1 VIP')]	['03', '12', '13']	3
vm_for_sag	13.7636	0.0032453	0.0646177	0.0063525	[('LAMP5', 'MC4R')]	['01']	1
threshold_v_ramp	13.6875	0.00336293	0.0645636	0.00644562	[('LAMP5', 'PAX6')]	['02']	1
3db_freq_chirp	13.1005	0.0044243	0.154123	0.00830686	[('LAMP5', 'MC4R') ('LAMP5', 'PAX6')]	['01', '02']	2
trough_slowdeltav_hero	12.663	0.00542496	0.0594509	0.00998192	[('LAMP5', 'PAX6') ('MC4R', 'PAX6') ('MC4R', 'L1 VIP')]	['02', '12', '13']	3
sag_depol	12.5033	0.00584368	0.0694628	0.0104363	[('LAMP5', 'MC4R') ('LAMP5', 'L1 VIP')]	['01', '03']	2
width_suprathresh_ramp	12.4831	0.0058988	0.0588826	0.0104363	[('LAMP5', 'L1 VIP') ('MC4R', 'L1 VIP') ('PAX6', 'L1 VIP')]	['03', '13', '23']	3
width_suprathresh_hero	12.2429	0.00659566	0.0574785	0.0114491	[('LAMP5', 'L1 VIP') ('MC4R', 'L1 VIP') ('PAX6', 'L1 VIP')]	['03', '13', '23']	3
postap_slope_hero	11.0529	0.011443	0.0518918	0.0194955	[('LAMP5', 'MC4R') ('MC4R', 'PAX6') ('MC4R', 'L1 VIP')]	['01', '12', '13']	3
downstroke_ramp	10.8626	0.0124927	0.0512385	0.0208969	[('LAMP5', 'L1 VIP') ('MC4R', 'L1 VIP') ('PAX6', 'L1 VIP')]	['03', '13', '23']	3
postap_slope_rheo	10.7985	0.0128669	0.0506971	0.0211385	[('MC4R', 'PAX6') ('MC4R', 'L1 VIP')]	['12', '13']	2
downstroke_hero	10.4728	0.0149463	0.0491683	0.0241238	[('LAMP5', 'L1 VIP') ('MC4R', 'L1 VIP') ('PAX6', 'L1 VIP')]	['03', '13', '23']	3
width_suprathresh_short_square	10.1949	0.0169804	0.0483168	0.0269344	[('MC4R', 'L1 VIP') ('PAX6', 'L1 VIP')]	['13', '23']	2
peak_v_hero	10.0189	0.018406	0.0470372	0.0287009	[('LAMP5', 'MC4R') ('LAMP5', 'PAX6')]	['01', '02']	2
peak_v_rheo	9.57141	0.0225837	0.0449362	0.0346283	[]	[]	0
width_hero	9.28842	0.025692	0.0436076	0.0387486	[('LAMP5', 'L1 VIP') ('MC4R', 'L1 VIP') ('PAX6', 'L1 VIP')]	['03', '13', '23']	3
width_ramp	9.08874	0.028134	0.0428714	0.0417472	[('MC4R', 'L1 VIP')]	['13']	1
fast_trough_v_rheo	8.60579	0.0350183	0.0404028	0.0511379
first_isi_inv_rheo	8.16208	0.0427781	0.0578871	0.0614935
downstroke_short_square	8.06073	0.0447731	0.0382025	0.0627301
width_suprathresh_rheo	8.04939	0.045002	0.0377905	0.0627301
phase_peak_chirp	7.24458	0.0644976	0.0852303	0.0883531
downstroke_rheo	7.21663	0.0653044	0.0338809	0.0883531
phase_low_chirp	6.87306	0.0760557	0.0808595	0.100208
adapt_mean	6.86743	0.0762454	0.0322415	0.100208
width_rheo	6.68983	0.0824693	0.0314077	0.106862
isi_cv_mean	6.38554	0.0942877	0.029979	0.119362
width_short_square	6.37532	0.0947113	0.0302148	0.119362
avg_rate_rheo	5.70739	0.126748	0.0267952	0.15577
peak_freq_chirp	5.70305	0.126986	0.0670947	0.15577
isi_cv_hero	5.31519	0.15012	0.0251905	0.181724
fast_trough_v_hero	4.78704	0.188072	0.0224744	0.224709
v_baseline	4.56791	0.206312	0.0214456	0.243047
peak_ratio_chirp	4.53142	0.209505	0.0533108	0.243047
fast_trough_v_last_rheo	4.51062	0.211345	0.0212765	0.243047
trough_v_hero	3.98697	0.262875	0.0187182	0.298574
mean_isi_rheo	3.91449	0.270847	0.0277624	0.303877
adapt_hero	2.75753	0.43054	0.0132573	0.477225
peak_deltav_ramp	2.56572	0.46353	0.0121025	0.507676
peak_deltav_rheo	2.42739	0.488557	0.0113962	0.528791
sag_area_depol	2.19425	0.533081	0.0120563	0.570273
peak_deltav_hero	1.85114	0.603871	0.00869078	0.638576
total_inductive_phase_chirp	1.62351	0.65407	0.0191002	0.6838
peak_deltav_short_square	1.54847	0.671129	0.00733873	0.693752
trough_v_rheo	0.965633	0.809567	0.00453349	0.827557
sync_freq_chirp	0.69367	0.874692	0.00816082	0.884304
trough_v_ramp	0.304101	0.959255	0.00143444	0.959255
