## Supplementary material for "Morpho-electric and transcriptomic divergence of the layer 1 interneuron repertoire in human versus mouse neocortex": Data S1

### Sheet: mouse_metadata
name	full_genotype	sex	age	cell count	morphology count	primary (VIS) ephys count	secondary (TEa) ephys count	brain areas
Ndnf-IRES2-dgCre;Ai14-355224	Ndnf-IRES2-dgCre;Ai14(RCL-tdT)	M	P47	2	1	1	1	VISp
Vip-IRES-Cre;Ai14-605930	Vip-IRES-Cre;Ai14(RCL-tdT)	M	unknown	1	0	0	1	TEa
Sncg-IRES2-FlpO-neo;Ai65F-456104	Sncg-IRES2-FlpO-neo;Ai65F	M	P60	4	1	3	4	VISp
Ndnf-IRES2-dgCre;Slc32a1-IRES2-FlpO;Ai65-380160	Ndnf-IRES2-dgCre;Slc32a1-IRES2-FlpO;Ai65(RCFL-tdT)	M	P51	2	0	2	2	VISp
Ndnf-IRES2-dgCre;Slc32a1-IRES2-FlpO;Ai65-391467	Ndnf-IRES2-dgCre;Slc32a1-IRES2-FlpO;Ai65(RCFL-tdT)	F	P51	3	0	3	3	VISp, VISl
Ndnf-IRES2-dgCre;Ai14-355222	Ndnf-IRES2-dgCre;Ai14(RCL-tdT)	M	P45	3	0	2	3	VISp
Vip-IRES-Cre;Ai14-479202	Vip-IRES-Cre;Ai14(RCL-tdT)	F	P60	1	0	1	1	VISl
Sncg-IRES2-FlpO-neo;Ai65F-456109	Sncg-IRES2-FlpO-neo;Ai65F	F	P66	2	1	2	2	VISp
Htr3a-Cre_NO152;Ai14-381045	Htr3a-Cre_NO152;Ai14(RCL-tdT)	F	P47	2	0	2	2	VISp
Gad2-IRES-Cre;Ai14-455018	Gad2-IRES-Cre;Ai14(RCL-tdT)	M	P58	1	0	1	1	VISp
Sncg-IRES2-FlpO-neo;Ai65F-480221	Sncg-IRES2-FlpO-neo;Ai65F	M	P58	2	0	2	2	VISp
Ndnf-IRES2-dgCre;Slc32a1-IRES2-FlpO;Ai65-461933	Ndnf-IRES2-dgCre;Slc32a1-IRES2-FlpO;Ai65(RCFL-tdT)	F	P55	8	1	6	8	VISpm, VISp, VISl
Gad2-IRES-Cre;Ai14-350675	Gad2-IRES-Cre;Ai14(RCL-tdT)	F	P51	1	0	1	1	VISp
Chrna2-Cre_OE25;Pvalb-T2A-FlpO;Ai65-457299	Chrna2-Cre_OE25;Pvalb-T2A-FlpO;Ai65(RCFL-tdT)	M	P51	1	1	1	1	TEa
Vip-IRES-Cre;Ai14-381886	Vip-IRES-Cre;Ai14(RCL-tdT)	M	P49	1	0	1	1	VISp
Gad2-IRES-Cre;Ai14-406388	Gad2-IRES-Cre;Ai14(RCL-tdT)	F	P55	1	0	1	1	VISp
Vip-IRES-Cre;Ai14-403931	Vip-IRES-Cre;Ai14(RCL-tdT)	F	P51	1	0	1	1	VISp
Htr3a-Cre_NO152;Ai14-372798	Htr3a-Cre_NO152;Ai14(RCL-tdT)	F	P49	1	0	1	1	VISp
Gad2-IRES-Cre;Ai14-455016	Gad2-IRES-Cre;Ai14(RCL-tdT)	M	P55	1	0	1	1	VISp
Ndnf-IRES2-dgCre;Slc32a1-IRES2-FlpO;Ai65-358898	Ndnf-IRES2-dgCre;Slc32a1-IRES2-FlpO;Ai65(RCFL-tdT)	F	P48	6	1	6	6	VISp, VISli, VISl
Ndnf-IRES2-dgCre;Slc32a1-IRES2-FlpO;Ai65-381810	Ndnf-IRES2-dgCre;Slc32a1-IRES2-FlpO;Ai65(RCFL-tdT)	F	P58	2	0	2	2	VISp
Ndnf-IRES2-dgCre;Ai14-363973	Ndnf-IRES2-dgCre;Ai14(RCL-tdT)	F	P46	5	0	5	4	VISp
Sncg-IRES2-FlpO-neo;Ai65F-432548	Sncg-IRES2-FlpO-neo;Ai65F	F	P49	3	1	3	3	VISp
Ndnf-IRES2-dgCre;Ai14-392647	Ndnf-IRES2-dgCre;Ai14(RCL-tdT)	M	P60	3	0	3	3	VISpm, VISp
Oxtr-T2A-Cre;Ai14-374536	Oxtr-T2A-Cre;Ai14(RCL-tdT)	F	P45	2	0	2	2	VISp
Nos1-CreERT2;Ai14-421030	Nos1-CreERT2;Ai14(RCL-tdT)	M	P52	1	0	1	1	VISp
Vip-IRES-Cre;Ai14-409269	Vip-IRES-Cre;Ai14(RCL-tdT)	F	P57	1	0	1	1	VISp
Vipr2-IRES2-Cre;Slc32a1-IRES2-FlpO;Ai65-508158	Vipr2-IRES2-Cre;Slc32a1-IRES2-FlpO;Ai65(RCFL-tdT)	M	P54	1	0	1	1	VISp
Ndnf-IRES2-dgCre;Ai14-361705	Ndnf-IRES2-dgCre;Ai14(RCL-tdT)	M	P46	3	0	3	3	VISp
Ndnf-IRES2-dgCre;Ai14-442794	Ndnf-IRES2-dgCre;Ai14(RCL-tdT)	M	P53	2	0	2	2	VISp
Oxtr-T2A-Cre;Ai14-408895	Oxtr-T2A-Cre;Ai14(RCL-tdT)	F	P63	1	0	1	1	VISp
Vip-IRES-Cre;Ai14-387150	Vip-IRES-Cre;Ai14(RCL-tdT)	M	P58	1	0	1	1	VISp
Gad2-IRES-Cre;Ai14-403559	Gad2-IRES-Cre;Ai14(RCL-tdT)	M	P53	1	0	1	1	VISp
Cck-IRES-Cre;Vip-IRES-FlpO;Ai65-415022	Cck-IRES-Cre;Vip-IRES-FlpO;Ai65(RCFL-tdT)	M	P55	2	1	2	2	VISpm, VISp
Oxtr-T2A-Cre;Ai14-347157	Oxtr-T2A-Cre;Ai14(RCL-tdT)	F	P56	1	0	1	1	VISp
Htr3a-Cre_NO152;Ai14-381047	Htr3a-Cre_NO152;Ai14(RCL-tdT)	F	P48	1	0	1	1	VISp
Gad2-IRES-Cre;Ai14-352688	Gad2-IRES-Cre;Ai14(RCL-tdT)	M	P46	1	0	1	1	VISp
Gad2-IRES-Cre;Ai14-352686	Gad2-IRES-Cre;Ai14(RCL-tdT)	M	P45	4	0	4	3	VISl, VISp
Htr3a-Cre_NO152;Ai14-397654	Htr3a-Cre_NO152;Ai14(RCL-tdT)	M	P61	2	0	2	2	VISp
Oxtr-T2A-Cre;Ai14-408759	Oxtr-T2A-Cre;Ai14(RCL-tdT)	F	P56	1	0	1	1	VISp
Sncg-IRES2-FlpO-neo;Ai65F-460308	Sncg-IRES2-FlpO-neo;Ai65F	F	P50	1	0	1	1	VISp
Chat-IRES-Cre-neo;Ai14-386651	Chat-IRES-Cre-neo;Ai14(RCL-tdT)	F	P53	1	0	1	1	VISp
Ndnf-IRES2-dgCre;Slc32a1-IRES2-FlpO;Ai65-380161	Ndnf-IRES2-dgCre;Slc32a1-IRES2-FlpO;Ai65(RCFL-tdT)	M	P52	1	0	1	1	VISp
Htr3a-Cre_NO152;Ai14-411498	Htr3a-Cre_NO152;Ai14(RCL-tdT)	F	P57	4	1	3	4	VISp, VISl, VISpm
Ndnf-IRES2-dgCre;Slc32a1-IRES2-FlpO;Ai65-368761	Ndnf-IRES2-dgCre;Slc32a1-IRES2-FlpO;Ai65(RCFL-tdT)	M	P62	4	0	4	4	VISp
Oxtr-T2A-Cre;Ai14-408887	Oxtr-T2A-Cre;Ai14(RCL-tdT)	M	P54	1	1	1	1	VISp
Slc32a1-IRES-Cre;Ai14-348997	Slc32a1-IRES-Cre;Ai14(RCL-tdT)	M	P54	1	0	1	1	VISpm
Chrna2-Cre_OE25;Ai14-367172	Chrna2-Cre_OE25;Ai14(RCL-tdT)	F	P60	1	0	1	1	VISp
Ndnf-IRES2-dgCre;Slc32a1-IRES2-FlpO;Ai65-461574	Ndnf-IRES2-dgCre;Slc32a1-IRES2-FlpO;Ai65(RCFL-tdT)	F	P54	2	1	2	2	VISp
Slc17a8-iCre;Ai14-490004	Slc17a8-iCre;Ai14(RCL-tdT)	M	P53	1	0	1	1	TEa
Nos1-CreERT2;Ai14-411627	Nos1-CreERT2;Ai14(RCL-tdT)	M	P48	1	0	1	1	VISp
Gad2-IRES-Cre;Ai14-406389	Gad2-IRES-Cre;Ai14(RCL-tdT)	F	P56	1	0	1	1	VISp
Nos1-CreERT2;Ai14-421031	Nos1-CreERT2;Ai14(RCL-tdT)	M	P53	1	0	1	1	VISp
Oxtr-T2A-Cre;Ai14-351473	Oxtr-T2A-Cre;Ai14(RCL-tdT)	F	P50	2	1	2	2	VISp
Cck-IRES-Cre;Vip-IRES-FlpO;Ai65-417331	Cck-IRES-Cre;Vip-IRES-FlpO;Ai65(RCFL-tdT)	M	P55	2	0	2	2	VISp
Pvalb-IRES-Cre;Ai14-442769	Pvalb-IRES-Cre;Ai14(RCL-tdT)	F	P56	1	1	1	1	VISp
Oxtr-T2A-Cre;Ai14-484066	Oxtr-T2A-Cre;Ai14(RCL-tdT)	M	P55	1	0	1	1	VISp
Ndnf-IRES2-dgCre;Ai14-355228	Ndnf-IRES2-dgCre;Ai14(RCL-tdT)	F	P49	2	1	2	2	VISp
Gad2-IRES-Cre;Ai14-444161	Gad2-IRES-Cre;Ai14(RCL-tdT)	M	P53	1	1	1	1	VISp
Vip-IRES-Cre;Ai14-398013	Vip-IRES-Cre;Ai14(RCL-tdT)	F	P52	2	1	1	2	VISp, VISpm
Ndnf-IRES2-dgCre;Ai14-379873	Ndnf-IRES2-dgCre;Ai14(RCL-tdT)	F	P44	3	0	3	3	VISl, VISp
Sncg-IRES2-FlpO-neo;Ai65F-485432	Sncg-IRES2-FlpO-neo;Ai65F	M	P61	2	0	2	2	VISp
Slc32a1-IRES-Cre;Ai14-418816	Slc32a1-IRES-Cre;Ai14(RCL-tdT)	M	P60	2	0	2	2	VISp
Cck-IRES-Cre;Vip-IRES-FlpO;Ai65-451336	Cck-IRES-Cre;Vip-IRES-FlpO;Ai65(RCFL-tdT)	M	P56	1	0	1	1	VISp
M21.29.369	wt	unknown	unknown	2	0	1	2	TEa
Htr3a-Cre_NO152;Ai14-368861	Htr3a-Cre_NO152;Ai14(RCL-tdT)	F	P62	2	0	2	2	VISp
Sncg-IRES2-FlpO-neo;Ai65F-460309	Sncg-IRES2-FlpO-neo;Ai65F	F	P52	2	0	2	2	VISp
M21.29.366	wt	unknown	unknown	3	0	0	3	TEa
Sncg-IRES2-FlpO-neo;Ai65F-451117	Sncg-IRES2-FlpO-neo;Ai65F	M	P86	1	0	1	1	VISp
Oxtr-T2A-Cre;Ai14-408894	Oxtr-T2A-Cre;Ai14(RCL-tdT)	F	P62	1	0	1	1	VISp
Sncg-IRES2-FlpO-neo;Ai65F-460304	Sncg-IRES2-FlpO-neo;Ai65F	M	P49	2	0	2	2	VISp
Gad2-IRES-Cre;Ai14-393686	Gad2-IRES-Cre;Ai14(RCL-tdT)	F	P61	4	1	4	4	VISp
Cck-IRES-Cre;Vip-IRES-FlpO;Ai65-433542	Cck-IRES-Cre;Vip-IRES-FlpO;Ai65(RCFL-tdT)	M	P48	2	0	2	2	VISp
Cck-IRES-Cre;Vip-IRES-FlpO;Ai65-434588	Cck-IRES-Cre;Vip-IRES-FlpO;Ai65(RCFL-tdT)	F	P75	1	0	1	1	VISpm
Ndnf-IRES2-dgCre;Slc32a1-IRES2-FlpO;Ai65-378110	Ndnf-IRES2-dgCre;Slc32a1-IRES2-FlpO;Ai65(RCFL-tdT)	M	P49	3	1	3	3	VISli, VISp
Slc32a1-IRES-Cre;Ai14-393923	Slc32a1-IRES-Cre;Ai14(RCL-tdT)	F	P61	4	0	4	4	VISp, VISpm
Ndnf-IRES2-dgCre;Slc32a1-IRES2-FlpO;Ai65-412526	Ndnf-IRES2-dgCre;Slc32a1-IRES2-FlpO;Ai65(RCFL-tdT)	M	P57	1	1	1	1	VISp
Slc17a6-IRES-Cre;Ai14-606634	Slc17a6-IRES-Cre;Ai14(RCL-tdT)	M	unknown	2	0	2	2	TEa
Htr3a-Cre_NO152;Ai14-389956	Htr3a-Cre_NO152;Ai14(RCL-tdT)	F	P51	3	0	3	3	VISpm
Cck-IRES-Cre;Vip-IRES-FlpO;Ai65-417711	Cck-IRES-Cre;Vip-IRES-FlpO;Ai65(RCFL-tdT)	M	P57	2	0	2	2	VISp
Oxtr-T2A-Cre;Ai14-347159	Oxtr-T2A-Cre;Ai14(RCL-tdT)	F	P58	3	1	3	3	VISp, VISpm
Chrna2-Cre_OE25;Ai14-355016	Chrna2-Cre_OE25;Ai14(RCL-tdT)	M	P39	2	1	2	2	VISpm
Ndnf-IRES2-dgCre;Ai14-355223	Ndnf-IRES2-dgCre;Ai14(RCL-tdT)	M	P46	2	0	2	2	VISp
Ndnf-IRES2-dgCre;Ai14-368853	Ndnf-IRES2-dgCre;Ai14(RCL-tdT)	F	P56	2	0	2	2	VISp
Gad2-IRES-Cre;Ai14-382695	Gad2-IRES-Cre;Ai14(RCL-tdT)	F	P54	1	0	1	1	VISp
Vip-IRES-Cre;Npy-IRES2-FlpO;Ai65-416938	Vip-IRES-Cre;Npy-IRES2-FlpO;Ai65(RCFL-tdT)	F	P57	1	1	1	1	VISp
Slc32a1-IRES-Cre;Ai14-418814	Slc32a1-IRES-Cre;Ai14(RCL-tdT)	M	P57	6	3	6	6	VISp, VISpm, VISli
Ndnf-IRES2-dgCre;Ai14-470194	Ndnf-IRES2-dgCre;Ai14(RCL-tdT)	M	P52	6	1	6	6	VISpm, VISp
Vip-IRES-Cre;Ai14-605932	Vip-IRES-Cre;Ai14(RCL-tdT)	M	unknown	2	0	2	2	TEa
Sncg-IRES2-FlpO-neo;Ai65F-499190	Sncg-IRES2-FlpO-neo;Ai65F	F	P61	1	1	1	1	VISp
Nos1-CreERT2;Ai14-396817	Nos1-CreERT2;Ai14(RCL-tdT)	F	P52	5	0	5	4	VISp
Gad2-IRES-Cre;Ai14-419291	Gad2-IRES-Cre;Ai14(RCL-tdT)	F	P56	6	2	6	6	VISp
Vipr2-IRES2-Cre;Slc32a1-IRES2-FlpO;Ai65-548440	Vipr2-IRES2-Cre;Slc32a1-IRES2-FlpO;Ai65(RCFL-tdT)	F	unknown	1	0	1	1	VISp
Vip-IRES-Cre;Ai14-354378	Vip-IRES-Cre;Ai14(RCL-tdT)	M	P36	1	0	1	1	VISp
Ndnf-IRES2-dgCre;Ai14-353740	Ndnf-IRES2-dgCre;Ai14(RCL-tdT)	F	P42	1	0	1	1	VISal
Htr3a-Cre_NO152;Ai14-442606	Htr3a-Cre_NO152;Ai14(RCL-tdT)	F	P60	3	1	3	3	VISl, VISp, VISpm
Slc32a1-IRES2-FlpO;Ai65F-363946	Slc32a1-IRES2-FlpO;Ai65F	M	P54	1	0	1	1	VISp
Slc17a6-IRES-Cre;Ai14-578140	Slc17a6-IRES-Cre;Ai14(RCL-tdT)	F	unknown	1	0	1	1	VISa
Slc32a1-IRES-Cre;Ai14-354959	Slc32a1-IRES-Cre;Ai14(RCL-tdT)	F	P48	6	1	6	6	VISp
Ndnf-IRES2-dgCre;Slc32a1-IRES2-FlpO;Ai65-381812	Ndnf-IRES2-dgCre;Slc32a1-IRES2-FlpO;Ai65(RCFL-tdT)	F	P59	2	0	1	2	VISp
Gad2-IRES-Cre;Ai14-384859	Gad2-IRES-Cre;Ai14(RCL-tdT)	M	P53	1	0	1	1	VISp
Sncg-IRES2-FlpO-neo;Ai65F-484137	Sncg-IRES2-FlpO-neo;Ai65F	M	P54	1	0	1	1	VISl
Ndnf-IRES2-dgCre;Slc32a1-IRES2-FlpO;Ai65-427597	Ndnf-IRES2-dgCre;Slc32a1-IRES2-FlpO;Ai65(RCFL-tdT)	M	P53	5	1	5	5	VISp
Gad2-IRES-Cre;Ai14-350672	Gad2-IRES-Cre;Ai14(RCL-tdT)	F	P49	1	0	1	1	VISl
Ndnf-IRES2-dgCre;Ai14-355226	Ndnf-IRES2-dgCre;Ai14(RCL-tdT)	F	P48	1	0	1	1	VISp
Htr3a-Cre_NO152;Ai14-445711	Htr3a-Cre_NO152;Ai14(RCL-tdT)	M	P52	4	1	4	4	VISp, VISl
Ndnf-IRES2-dgCre;Ai14-355230	Ndnf-IRES2-dgCre;Ai14(RCL-tdT)	F	P46	4	2	4	4	VISp, VISpl
Vip-IRES-Cre;Npy-IRES2-FlpO;Ai65-395303	Vip-IRES-Cre;Npy-IRES2-FlpO;Ai65(RCFL-tdT)	M	P54	1	0	1	1	VISp
Ndnf-IRES2-dgCre;Slc32a1-IRES2-FlpO;Ai65-387320	Ndnf-IRES2-dgCre;Slc32a1-IRES2-FlpO;Ai65(RCFL-tdT)	M	P52	2	0	2	2	VISpm, VISp
Ndnf-IRES2-dgCre;Ai14-361703	Ndnf-IRES2-dgCre;Ai14(RCL-tdT)	M	P49	3	0	3	3	VISp
Htr3a-Cre_NO152;Ai14-402685	Htr3a-Cre_NO152;Ai14(RCL-tdT)	M	P63	1	0	1	1	VISp
Oxtr-T2A-Cre;Ai14-408893	Oxtr-T2A-Cre;Ai14(RCL-tdT)	F	P55	1	0	0	1	VISp
Htr3a-Cre_NO152;Ai14-381042	Htr3a-Cre_NO152;Ai14(RCL-tdT)	M	P46	1	0	1	1	VISp
Ndnf-IRES2-dgCre;Slc32a1-IRES2-FlpO;Ai65-412527	Ndnf-IRES2-dgCre;Slc32a1-IRES2-FlpO;Ai65(RCFL-tdT)	F	P59	1	0	1	1	VISp
Sst-IRES-Cre;Ai14-603451	Sst-IRES-Cre;Ai14(RCL-tdT)	M	unknown	1	0	0	1	TEa
Glt25d2-Cre_NF107;Ai14-477850	Glt25d2-Cre_NF107;Ai14(RCL-tdT)	M	P59	1	0	1	1	VISp
Sncg-IRES2-FlpO-neo;Ai65F-479903	Sncg-IRES2-FlpO-neo;Ai65F	M	P52	1	0	1	1	VISl
Gad2-IRES-Cre;Ai14-399698	Gad2-IRES-Cre;Ai14(RCL-tdT)	M	P54	4	2	4	4	VISpm, VISp
Ndnf-IRES2-dgCre;Ai14-377309	Ndnf-IRES2-dgCre;Ai14(RCL-tdT)	M	P48	5	0	4	5	VISp
Htr3a-Cre_NO152;Ai14-355591	Htr3a-Cre_NO152;Ai14(RCL-tdT)	F	P47	1	0	1	1	VISp
Oxtr-T2A-Cre;Ai14-500776	Oxtr-T2A-Cre;Ai14(RCL-tdT)	M	P57	1	0	1	1	VISp
Oxtr-T2A-Cre;Ai14-408761	Oxtr-T2A-Cre;Ai14(RCL-tdT)	F	P58	2	0	2	2	VISpm, VISp
Slc32a1-IRES-Cre;Ai14-418815	Slc32a1-IRES-Cre;Ai14(RCL-tdT)	M	P58	1	0	1	1	VISp
Ndnf-IRES2-dgCre;Ai14-470195	Ndnf-IRES2-dgCre;Ai14(RCL-tdT)	M	P53	5	2	5	5	VISp, VISpm
Oxtr-T2A-Cre;Ai14-408755	Oxtr-T2A-Cre;Ai14(RCL-tdT)	M	P55	2	0	2	2	VISp
Gad2-IRES-Cre;Ai14-380655	Gad2-IRES-Cre;Ai14(RCL-tdT)	F	P56	1	0	1	1	VISp
Gad2-IRES-Cre;Ai14-350674	Gad2-IRES-Cre;Ai14(RCL-tdT)	F	P50	1	0	1	1	VISli
Cck-IRES-Cre;Vip-IRES-FlpO;Ai65-434336	Cck-IRES-Cre;Vip-IRES-FlpO;Ai65(RCFL-tdT)	M	P55	1	0	1	1	VISp
Oxtr-T2A-Cre;Ai14-359342	Oxtr-T2A-Cre;Ai14(RCL-tdT)	M	P50	1	0	1	1	VISp
Vip-IRES-Cre;Ai14-348727	Vip-IRES-Cre;Ai14(RCL-tdT)	M	P48	1	0	1	0	VISp
Gad2-IRES-Cre;Ai14-406386	Gad2-IRES-Cre;Ai14(RCL-tdT)	M	P57	1	0	1	1	VISpm
Htr3a-Cre_NO152;Ai14-450876	Htr3a-Cre_NO152;Ai14(RCL-tdT)	F	P54	1	0	0	1	VISp
Cck-IRES-Cre;Vip-IRES-FlpO;Ai65-409679	Cck-IRES-Cre;Vip-IRES-FlpO;Ai65(RCFL-tdT)	M	P57	2	0	2	2	VISp, VISpm
Nos1-CreERT2;Ai14-367208	Nos1-CreERT2;Ai14(RCL-tdT)	F	P58	1	0	1	1	VISp
Ntsr1-Cre_GN220;Ai14-482444	Ntsr1-Cre_GN220;Ai14(RCL-tdT)	M	P56	1	0	1	1	TEa
Gad2-IRES-Cre;Ai14-419287	Gad2-IRES-Cre;Ai14(RCL-tdT)	F	P55	1	0	0	1	VISp
Sncg-IRES2-FlpO-neo;Ai65F-499191	Sncg-IRES2-FlpO-neo;Ai65F	F	P62	1	0	1	1	VISp
Ndnf-IRES2-dgCre;Slc32a1-IRES2-FlpO;Ai65-412518	Ndnf-IRES2-dgCre;Slc32a1-IRES2-FlpO;Ai65(RCFL-tdT)	F	P56	5	0	4	5	VISpor, VISp
Ndnf-IRES2-dgCre;Slc32a1-IRES2-FlpO;Ai65-443337	Ndnf-IRES2-dgCre;Slc32a1-IRES2-FlpO;Ai65(RCFL-tdT)	M	P56	5	1	5	5	VISp
Pvalb-IRES-Cre;Ai14-606805	Pvalb-IRES-Cre;Ai14(RCL-tdT)	F	unknown	1	0	0	1	VISp
Slc32a1-IRES-Cre;Ai14-393922	Slc32a1-IRES-Cre;Ai14(RCL-tdT)	F	P60	2	0	2	2	VISp
Ndnf-IRES2-dgCre;Slc32a1-IRES2-FlpO;Ai65-385740	Ndnf-IRES2-dgCre;Slc32a1-IRES2-FlpO;Ai65(RCFL-tdT)	M	P54	3	0	3	3	VISp, VISpm
Slc32a1-IRES-Cre;Ai14-364559	Slc32a1-IRES-Cre;Ai14(RCL-tdT)	F	P51	2	0	2	2	VISp
Ndnf-IRES2-dgCre;Ai14-353737	Ndnf-IRES2-dgCre;Ai14(RCL-tdT)	M	P40	3	0	3	3	VISp
Ndnf-IRES2-dgCre;Slc32a1-IRES2-FlpO;Ai65-443338	Ndnf-IRES2-dgCre;Slc32a1-IRES2-FlpO;Ai65(RCFL-tdT)	M	P58	5	1	5	5	VISp
Ndnf-IRES2-dgCre;Slc32a1-IRES2-FlpO;Ai65-445308	Ndnf-IRES2-dgCre;Slc32a1-IRES2-FlpO;Ai65(RCFL-tdT)	F	P59	7	4	7	7	VISp, VISl
Cck-IRES-Cre;Vip-IRES-FlpO;Ai65-417327	Cck-IRES-Cre;Vip-IRES-FlpO;Ai65(RCFL-tdT)	M	P53	1	1	1	1	VISp
Vip-IRES-Cre;Ai14-390085	Vip-IRES-Cre;Ai14(RCL-tdT)	M	P44	1	0	1	1	VISp
Sncg-IRES2-FlpO-neo;Ai65F-500414	Sncg-IRES2-FlpO-neo;Ai65F	M	P55	1	1	1	1	VISp
Ndnf-IRES2-dgCre;Ai14-377313	Ndnf-IRES2-dgCre;Ai14(RCL-tdT)	M	P49	5	1	4	5	VISp, VISl
Sncg-IRES2-FlpO-neo;Ai65F-451119	Sncg-IRES2-FlpO-neo;Ai65F	F	P89	2	0	2	2	VISp, VISl
Gad2-IRES-Cre;Ai14-471157	Gad2-IRES-Cre;Ai14(RCL-tdT)	M	P55	1	0	1	1	VISp
Ndnf-IRES2-dgCre;Slc32a1-IRES2-FlpO;Ai65-358897	Ndnf-IRES2-dgCre;Slc32a1-IRES2-FlpO;Ai65(RCFL-tdT)	F	P49	2	0	2	2	VISp
Glt25d2-Cre_NF107;Ai14-498264	Glt25d2-Cre_NF107;Ai14(RCL-tdT)	M	P52	1	0	1	1	VISp
Ndnf-IRES2-dgCre;Ai14-406655	Ndnf-IRES2-dgCre;Ai14(RCL-tdT)	F	P53	3	3	3	3	VISpm
Slc32a1-IRES2-FlpO;Ai65F-363949	Slc32a1-IRES2-FlpO;Ai65F	F	P47	2	0	2	2	VISp
Ndnf-IRES2-dgCre;Slc32a1-IRES2-FlpO;Ai65-412517	Ndnf-IRES2-dgCre;Slc32a1-IRES2-FlpO;Ai65(RCFL-tdT)	F	P55	3	1	3	3	VISp, VISl
Slc32a1-IRES-Cre;Ai14-422598	Slc32a1-IRES-Cre;Ai14(RCL-tdT)	F	P60	2	0	2	2	VISp, VISpm
Vip-IRES-Cre;Ai14-445685	Vip-IRES-Cre;Ai14(RCL-tdT)	F	P59	1	0	1	1	VISpm
Sncg-IRES2-FlpO-neo;Ai65F-480220	Sncg-IRES2-FlpO-neo;Ai65F	M	P57	1	0	1	1	VISp
Sncg-IRES2-FlpO-neo;Ai65F-477022	Sncg-IRES2-FlpO-neo;Ai65F	F	P58	2	0	2	2	VISp
Sncg-IRES2-FlpO-neo;Ai65F-456110	Sncg-IRES2-FlpO-neo;Ai65F	F	10 wks	2	0	2	2	VISp
Ndnf-IRES2-dgCre;Ai14-361706	Ndnf-IRES2-dgCre;Ai14(RCL-tdT)	F	P46	1	0	1	1	VISp
Gad2-IRES-Cre;Ai14-403560	Gad2-IRES-Cre;Ai14(RCL-tdT)	F	P54	5	0	5	5	VISp
Sncg-IRES2-FlpO-neo;Ai65F-451115	Sncg-IRES2-FlpO-neo;Ai65F	M	P85	3	0	3	3	VISp
Ndnf-IRES2-dgCre;Ai14-379874	Ndnf-IRES2-dgCre;Ai14(RCL-tdT)	F	P46	3	0	3	3	VISp
Htr3a-Cre_NO152;Ai14-372795	Htr3a-Cre_NO152;Ai14(RCL-tdT)	M	P47	3	1	3	3	VISl, VISp
Ndnf-IRES2-dgCre;Ai14-442797	Ndnf-IRES2-dgCre;Ai14(RCL-tdT)	F	P56	5	0	5	5	VISp
Sst-IRES-Cre;Ai14-596326	Sst-IRES-Cre;Ai14(RCL-tdT)	F	unknown	2	0	1	2	VIS
Sncg-IRES2-FlpO-neo;Ai65F-453077	Sncg-IRES2-FlpO-neo;Ai65F	F	P89	3	0	3	3	VISp, VISl
Ndnf-IRES2-dgCre;Slc32a1-IRES2-FlpO;Ai65-385743	Ndnf-IRES2-dgCre;Slc32a1-IRES2-FlpO;Ai65(RCFL-tdT)	M	P55	2	0	2	2	VISp
Ndnf-IRES2-dgCre;Ai14-377316	Ndnf-IRES2-dgCre;Ai14(RCL-tdT)	F	P50	5	0	5	5	VISp, VISpm
Sncg-IRES2-FlpO-neo;Ai65F-485419	Sncg-IRES2-FlpO-neo;Ai65F	M	P54	1	0	1	1	VISp
Ndnf-IRES2-dgCre;Ai14-377310	Ndnf-IRES2-dgCre;Ai14(RCL-tdT)	M	P49	4	0	4	4	VISp
Ndnf-IRES2-dgCre;Ai14-353735	Ndnf-IRES2-dgCre;Ai14(RCL-tdT)	M	P39	2	0	2	2	VISpm, VISp
Vip-IRES-Cre;Ai14-437762	Vip-IRES-Cre;Ai14(RCL-tdT)	M	P59	1	0	1	1	VISp
Sst-IRES-Cre;Ai14-604728	Sst-IRES-Cre;Ai14(RCL-tdT)	M	unknown	1	0	1	0	TEa
Vip-IRES-Cre;Ai14-398004	Vip-IRES-Cre;Ai14(RCL-tdT)	F	P53	1	0	1	1	VISp
Ndnf-IRES2-dgCre;Ai14-363969	Ndnf-IRES2-dgCre;Ai14(RCL-tdT)	M	P50	2	0	2	2	VISp
Sncg-IRES2-FlpO-neo;Ai65F-485420	Sncg-IRES2-FlpO-neo;Ai65F	M	P55	1	0	1	1	VISp
Slc32a1-IRES-Cre;Ai14-437559	Slc32a1-IRES-Cre;Ai14(RCL-tdT)	F	P60	2	0	2	2	VISp
Htr3a-Cre_NO152;Ai14-446681	Htr3a-Cre_NO152;Ai14(RCL-tdT)	M	P58	3	0	3	3	VISp
Vip-IRES-Cre;Ai14-607074	Vip-IRES-Cre;Ai14(RCL-tdT)	F	unknown	1	0	1	1	TEa
Gad2-IRES-Cre;Ai14-579337	Gad2-IRES-Cre;Ai14(RCL-tdT)	F	unknown	1	0	1	1	VISa
Sncg-IRES2-FlpO-neo;Ai65F-481162	Sncg-IRES2-FlpO-neo;Ai65F	F	P56	1	0	1	1	VISp
Cck-IRES-Cre;Vip-IRES-FlpO;Ai65-425128	Cck-IRES-Cre;Vip-IRES-FlpO;Ai65(RCFL-tdT)	F	P55	1	0	1	1	VISpm
Vip-IRES-Cre;Ai14-455521	Vip-IRES-Cre;Ai14(RCL-tdT)	M	P52	1	0	1	1	VISp
Htr3a-Cre_NO152;Ai14-397655	Htr3a-Cre_NO152;Ai14(RCL-tdT)	M	P62	3	1	2	3	VISp
Htr3a-Cre_NO152;Ai14-361253	Htr3a-Cre_NO152;Ai14(RCL-tdT)	M	P62	1	0	1	1	VISp
M21.29.368	wt	unknown	unknown	3	0	0	3	TEa
Ndnf-IRES2-dgCre;Slc32a1-IRES2-FlpO;Ai65-404479	Ndnf-IRES2-dgCre;Slc32a1-IRES2-FlpO;Ai65(RCFL-tdT)	M	P54	2	0	2	2	VISp, VISpm
Ndnf-IRES2-dgCre;Slc32a1-IRES2-FlpO;Ai65-452866	Ndnf-IRES2-dgCre;Slc32a1-IRES2-FlpO;Ai65(RCFL-tdT)	F	P56	7	1	7	7	VISp, VISl, VISpm, VISal
Ndnf-IRES2-dgCre;Ai14-396625	Ndnf-IRES2-dgCre;Ai14(RCL-tdT)	M	P52	2	0	2	2	VISp
Htr3a-Cre_NO152;Ai14-368863	Htr3a-Cre_NO152;Ai14(RCL-tdT)	F	P63	3	0	3	3	VISp
Ndnf-IRES2-dgCre;Ai14-363968	Ndnf-IRES2-dgCre;Ai14(RCL-tdT)	M	P43	3	1	3	3	VISp
Ndnf-IRES2-dgCre;Ai14-379866	Ndnf-IRES2-dgCre;Ai14(RCL-tdT)	M	P48	1	0	1	1	VISp
Chrna2-Cre_OE25;Vip-IRES-FlpO;Ai65-407479	Chrna2-Cre_OE25;Vip-IRES-FlpO;Ai65(RCFL-tdT)	M	P60	1	0	1	1	VISp
Slc32a1-IRES-Cre;Ai14-384211	Slc32a1-IRES-Cre;Ai14(RCL-tdT)	M	P51	5	0	4	5	VISp, VISpm
Htr3a-Cre_NO152;Ai14-368865	Htr3a-Cre_NO152;Ai14(RCL-tdT)	F	P65	1	0	0	1	VISp
Sncg-IRES2-FlpO-neo;Ai65F-485421	Sncg-IRES2-FlpO-neo;Ai65F	M	P58	1	0	1	1	VISp
Sncg-IRES2-FlpO-neo;Ai65F-456107	Sncg-IRES2-FlpO-neo;Ai65F	M	P64	4	1	4	4	VISp, VISli
Oxtr-T2A-Cre;Ai14-408892	Oxtr-T2A-Cre;Ai14(RCL-tdT)	F	P58	1	0	1	1	VISp
Sncg-IRES2-FlpO-neo;Ai65F-456105	Sncg-IRES2-FlpO-neo;Ai65F	M	9 wks	4	2	4	4	VISl, VISp
Ndnf-IRES2-dgCre;Ai14-384591	Ndnf-IRES2-dgCre;Ai14(RCL-tdT)	F	P56	2	0	2	2	VISp
Ndnf-IRES2-dgCre;Slc32a1-IRES2-FlpO;Ai65-380156	Ndnf-IRES2-dgCre;Slc32a1-IRES2-FlpO;Ai65(RCFL-tdT)	M	P50	3	0	3	3	VISp
Gad2-IRES-Cre;Ai14-473098	Gad2-IRES-Cre;Ai14(RCL-tdT)	F	P56	1	0	1	1	VISp
Slc32a1-IRES-Cre;Ai14-347205	Slc32a1-IRES-Cre;Ai14(RCL-tdT)	F	P62	1	0	1	1	VISp
Htr3a-Cre_NO152;Ai14-407127	Htr3a-Cre_NO152;Ai14(RCL-tdT)	M	P49	5	0	5	4	VISp
Nos1-CreERT2;Ai14-367205	Nos1-CreERT2;Ai14(RCL-tdT)	M	P55	1	0	1	1	VISp
Ndnf-IRES2-dgCre;Ai14-378475	Ndnf-IRES2-dgCre;Ai14(RCL-tdT)	F	P50	1	0	0	1	VISp
Sncg-IRES2-FlpO-neo;Ai65F-499188	Sncg-IRES2-FlpO-neo;Ai65F	F	P59	1	0	1	1	VISp
Ndnf-IRES2-dgCre;Ai14-470196	Ndnf-IRES2-dgCre;Ai14(RCL-tdT)	F	P55	7	0	6	7	VISp, VISpm
Oxtr-T2A-Cre;Ai14-351472	Oxtr-T2A-Cre;Ai14(RCL-tdT)	F	P49	2	0	2	2	VISp
Slc32a1-IRES-Cre;Ai14-354958	Slc32a1-IRES-Cre;Ai14(RCL-tdT)	M	P47	2	0	2	2	VISp
Ndnf-IRES2-dgCre;Ai14-409200	Ndnf-IRES2-dgCre;Ai14(RCL-tdT)	F	P57	4	0	2	4	VISp
Slc32a1-IRES-Cre;Ai14-382770	Slc32a1-IRES-Cre;Ai14(RCL-tdT)	M	P53	1	0	1	1	VISp
Ndnf-IRES2-dgCre;Slc32a1-IRES2-FlpO;Ai65-378108	Ndnf-IRES2-dgCre;Slc32a1-IRES2-FlpO;Ai65(RCFL-tdT)	M	P51	4	0	4	4	VISp
Rorb-IRES2-Cre-neo;Ai14-604949	Rorb-IRES2-Cre-neo;Ai14(RCL-tdT)	F	unknown	1	0	0	1	TEa
Htr3a-Cre_NO152;Ai14-445712	Htr3a-Cre_NO152;Ai14(RCL-tdT)	M	P55	1	0	0	1	TEa
Oxtr-T2A-Cre;Ai14-484067	Oxtr-T2A-Cre;Ai14(RCL-tdT)	M	P56	1	0	1	1	VISp
Ndnf-IRES2-dgCre;Slc32a1-IRES2-FlpO;Ai65-399825	Ndnf-IRES2-dgCre;Slc32a1-IRES2-FlpO;Ai65(RCFL-tdT)	M	P55	1	0	1	1	VISp
Htr3a-Cre_NO152;Ai14-368864	Htr3a-Cre_NO152;Ai14(RCL-tdT)	F	P64	1	0	1	1	VISp
Gad2-IRES-Cre;Ai14-579334	Gad2-IRES-Cre;Ai14(RCL-tdT)	M	unknown	3	0	3	3	VISp, VIS
Htr3a-Cre_NO152;Ai14-349020	Htr3a-Cre_NO152;Ai14(RCL-tdT)	M	P47	4	1	1	4	VISp
Vip-IRES-Cre;Ai14-383086	Vip-IRES-Cre;Ai14(RCL-tdT)	M	P57	1	0	1	1	VISp
Htr3a-Cre_NO152;Ai14-368860	Htr3a-Cre_NO152;Ai14(RCL-tdT)	M	P61	1	0	1	1	VISp
Gad2-IRES-Cre;Ai14-393692	Gad2-IRES-Cre;Ai14(RCL-tdT)	M	P63	1	0	1	1	VISp
Ndnf-IRES2-dgCre;Slc32a1-IRES2-FlpO;Ai65-419797	Ndnf-IRES2-dgCre;Slc32a1-IRES2-FlpO;Ai65(RCFL-tdT)	M	P53	9	4	8	9	VISpm, VISp, VISli
Rorb-IRES2-Cre;Ai14-349007	Rorb-IRES2-Cre;Ai14(RCL-tdT)	M	P48	1	0	1	1	VISal
Cck-IRES-Cre;Vip-IRES-FlpO;Ai65-415421	Cck-IRES-Cre;Vip-IRES-FlpO;Ai65(RCFL-tdT)	M	P54	1	0	1	1	VISp
Pvalb-IRES-Cre;Ai14-417268	Pvalb-IRES-Cre;Ai14(RCL-tdT)	M	P58	1	1	1	1	VISl
Gad2-IRES-Cre;Ai14-362149	Gad2-IRES-Cre;Ai14(RCL-tdT)	M	P51	3	2	3	3	VISl, VISp
Htr3a-Cre_NO152;Ai14-390983	Htr3a-Cre_NO152;Ai14(RCL-tdT)	F	P54	1	0	1	1	VISp
Gad2-IRES-Cre;Ai14-393687	Gad2-IRES-Cre;Ai14(RCL-tdT)	F	P62	3	0	3	3	VISpm, VISp
Ndnf-IRES2-dgCre;Ai14-442796	Ndnf-IRES2-dgCre;Ai14(RCL-tdT)	F	P56	2	1	2	2	VISp
Cck-IRES-Cre;Vip-IRES-FlpO;Ai65-410166	Cck-IRES-Cre;Vip-IRES-FlpO;Ai65(RCFL-tdT)	M	P56	2	0	2	2	VISp
Sncg-IRES2-FlpO-neo;Ai65F-485430	Sncg-IRES2-FlpO-neo;Ai65F	M	P59	2	0	2	2	TEa, VISp
Sst-IRES-Cre;Ai14-595001	Sst-IRES-Cre;Ai14(RCL-tdT)	M	unknown	1	0	1	1	VIS
Vip-IRES-Cre;Ai14-435637	Vip-IRES-Cre;Ai14(RCL-tdT)	F	P55	1	0	1	1	VISp
Gad2-IRES-Cre;Ai14-362153	Gad2-IRES-Cre;Ai14(RCL-tdT)	F	P44	2	0	2	1	VISp
Slc32a1-IRES-Cre;Ai14-364558	Slc32a1-IRES-Cre;Ai14(RCL-tdT)	M	P52	1	0	1	1	VISp
Htr3a-Cre_NO152;Ai14-468437	Htr3a-Cre_NO152;Ai14(RCL-tdT)	F	P57	1	1	1	1	VISp
Cck-IRES-Cre;Vip-IRES-FlpO;Ai65-409684	Cck-IRES-Cre;Vip-IRES-FlpO;Ai65(RCFL-tdT)	F	P58	2	1	2	2	VISp
Htr3a-Cre_NO152;Ai14-468435	Htr3a-Cre_NO152;Ai14(RCL-tdT)	M	P56	2	0	2	2	VISp
Sncg-IRES2-FlpO-neo;Ai65F-606664	Sncg-IRES2-FlpO-neo;Ai65F	M	unknown	1	0	1	1	TEa
Htr3a-Cre_NO152;Ai14-390981	Htr3a-Cre_NO152;Ai14(RCL-tdT)	F	P54	3	0	3	3	VISp
Cck-IRES-Cre;Vip-IRES-FlpO;Ai65-409347	Cck-IRES-Cre;Vip-IRES-FlpO;Ai65(RCFL-tdT)	M	P54	2	0	2	2	VISp
Vip-IRES-Cre;Ai14-407235	Vip-IRES-Cre;Ai14(RCL-tdT)	F	P62	1	0	1	1	VISp
Gad2-IRES-Cre;Ai14-352690	Gad2-IRES-Cre;Ai14(RCL-tdT)	F	P49	2	0	2	2	VISpor, VISl
Ndnf-IRES2-dgCre;Ai14-363967	Ndnf-IRES2-dgCre;Ai14(RCL-tdT)	M	P47	2	1	2	2	VISp
Htr3a-Cre_NO152;Ai14-407562	Htr3a-Cre_NO152;Ai14(RCL-tdT)	F	P53	2	0	2	2	VISp
Gad2-IRES-Cre;Ai14-386058	Gad2-IRES-Cre;Ai14(RCL-tdT)	M	P57	3	2	3	3	VISp, VISpm
Vip-IRES-Cre;Ai14-472422	Vip-IRES-Cre;Ai14(RCL-tdT)	M	P55	1	0	1	1	VISp
Htr3a-Cre_NO152;Ai14-431562	Htr3a-Cre_NO152;Ai14(RCL-tdT)	M	P50	3	0	2	3	VISp
Sncg-IRES2-FlpO-neo;Ai65F-499189	Sncg-IRES2-FlpO-neo;Ai65F	F	P60	5	2	5	5	VISp
Slc32a1-IRES-Cre;Ai14-393924	Slc32a1-IRES-Cre;Ai14(RCL-tdT)	M	P63	1	0	1	1	VISp
Ndnf-IRES2-dgCre;Slc32a1-IRES2-FlpO;Ai65-453051	Ndnf-IRES2-dgCre;Slc32a1-IRES2-FlpO;Ai65(RCFL-tdT)	F	P57	3	0	3	3	VISli, VISp
Gad2-IRES-Cre;Ai14-582439	Gad2-IRES-Cre;Ai14(RCL-tdT)	M	unknown	1	0	1	1	VIS
Htr3a-Cre_NO152;Ai14-407131	Htr3a-Cre_NO152;Ai14(RCL-tdT)	M	P50	1	0	1	1	VISpm
Htr3a-Cre_NO152;Ai14-368862	Htr3a-Cre_NO152;Ai14(RCL-tdT)	F	P63	1	0	1	1	VISp
Htr3a-Cre_NO152;Ai14-355585	Htr3a-Cre_NO152;Ai14(RCL-tdT)	M	P45	1	0	1	1	VISp
Htr3a-Cre_NO152;Ai14-397651	Htr3a-Cre_NO152;Ai14(RCL-tdT)	M	P55	4	2	4	4	VISpm, VISp

### Sheet: donor_metadata
name	sex	age	condition	epileptic	cell count	morphology count	primary ephys count	holdout ephys count	brain areas	hemisphere
H16.06.012	M	83 yrs	tumor	non-epileptic	1	1	1	0	MFG
H17.03.002	M	61 yrs	epilepsy	epileptic	4	1	4	0	MTG	right
H17.06.006	M	35 yrs	epilepsy	epileptic	1	0	1	0	MTG	left
H17.03.006	F	67 yrs	epilepsy	epileptic	2	0	2	0	STG	left
H17.03.008	F	60 yrs	epilepsy	epileptic	4	0	3	0	STG, MTG	right
H17.03.009	M	18 yrs	epilepsy	epileptic	3	1	3	0	MTG	right
H17.03.010	F	38 yrs	epilepsy	epileptic	2	0	2	0	MTG	left
H17.06.012	M	23 yrs	epilepsy	epileptic	3	0	3	0	MTG	right
H17.03.013	F	41 yrs	epilepsy	epileptic	1	0	1	0	SFG	left
H17.06.013	M	29 yrs	epilepsy	epileptic	1	0	1	0	PLP	right
H17.26.003	M	25 yrs	tumor	non-epileptic	1	0	1	0	MTG	right
H17.06.015	M	19 yrs	epilepsy	epileptic	2	0	2	0	TemL	right
H17.26.005	F	27 yrs	tumor	non-epileptic	3	0	2	0	IFGtr	left
H17.03.016	M	36 yrs	epilepsy	epileptic	7	1	6	0	MTG	right
H18.03.002	F	48 yrs	epilepsy	epileptic	1	0	1	0	LOrG	left
H18.06.001	M	69 yrs	tumor	non-epileptic	1	0	1	0	SFG	left
H18.03.003	M	21 yrs	tumor	non-epileptic	2	0	2	0	CeG	right
H18.06.004	F	69 yrs	tumor	non-epileptic	1	0	1	0	MTG	right
H18.03.004	M	28 yrs	epilepsy	epileptic	4	0	4	0	ITG	left
H18.03.005	F	49 yrs	epilepsy	epileptic	4	0	4	0	STG	right
H18.03.006	F	24 yrs	epilepsy	epileptic	1	0	1	0	SPL	left
H18.29.124	M	44 yrs	epilepsy	epileptic	1	0	0	1	ITG	right
H18.03.008	F	19 yrs	epilepsy	epileptic	4	0	4	0	MTG	left
H18.03.009	M	19 yrs	epilepsy	epileptic	5	0	5	0	MTG	right
H18.03.010	M	31 yrs	epilepsy	epileptic	4	0	4	0	MTG	right
H18.28.015	M	52 yrs	tumor	non-epileptic	1	0	0	1	FroL	left
H18.03.012	M	22 yrs	epilepsy	epileptic	3	1	3	0	PRG	right
H18.29.125	M	28 yrs	epilepsy	epileptic	1	1	0	1	AnG	left
H18.06.358	F	38 yrs	tumor	non-epileptic	1	1	1	0	MFG	right
H18.26.403	F	68 yrs	tumor	non-epileptic	3	0	2	0	MFG	right
H18.03.313	F	23 yrs	epilepsy	epileptic	2	1	2	0	STG	right
H18.03.314	M	31 yrs	epilepsy	epileptic	7	1	5	0	MTG	right
H18.06.363	M	22 yrs	epilepsy	epileptic	3	3	3	0	MTG	right
H18.28.022	F	46 yrs	tumor	non-epileptic	2	1	0	1	TemL	right
H18.28.025	M	21 yrs	tumor	non-epileptic	3	2	0	2	SOG	right
H18.03.317	M	51 yrs	epilepsy	epileptic	2	1	2	0	TemL	right
H18.06.366	M	38 yrs	epilepsy	epileptic	4	3	4	0	MTG	right
H18.06.367	M	58 yrs	tumor	non-epileptic	4	1	4	0	MTG	right
H18.03.319	M	36 yrs	epilepsy	epileptic	2	0	2	0	MTG	right
H18.06.368	M	59 yrs	epilepsy	epileptic	1	1	1	0	MTG	left
H18.03.322	M	38 yrs	epilepsy	epileptic	1	0	1	0	MTG	left
H18.29.135	F	55 yrs	tumor	non-epileptic	4	2	0	3	SFG	right
H18.06.371	M	28 yrs	epilepsy	epileptic	1	0	1	0	MTG	left
H18.03.323	M	24 yrs	epilepsy	epileptic	4	0	4	0	SFG	right
H18.29.136	unknown	62 yrs	tumor	non-epileptic	2	0	0	0	SFG	right
H19.03.301	M	46 yrs	epilepsy	epileptic	8	2	7	0	MTG	left
H19.03.302	M	36 yrs	epilepsy	epileptic	17	4	16	0	MTG	right
H19.03.304	M	36 yrs	epilepsy	epileptic	3	0	3	0	TemL	right
H19.29.142	F	65 yrs	tumor	non-epileptic	1	0	0	1	MFG	left
H19.28.004	F	66 yrs	tumor	non-epileptic	1	1	0	0	MTG	right
H19.28.005	M	73 yrs	tumor	non-epileptic	1	1	0	0	MTG	left
H19.03.306	F	21 yrs	epilepsy	epileptic	14	7	14	0	ITG	left
H19.29.144	F	65 yrs	tumor	non-epileptic	1	1	0	0	MTG	right
H19.06.351	F	22 yrs	tumor	non-epileptic	19	6	19	0	MTG	right
H19.29.146	M	56 yrs	tumor	non-epileptic	2	0	0	2	CeG
H19.29.147	unknown	70 yrs	tumor	non-epileptic	3	0	0	3	TemL	right
H19.28.009	M	51 yrs	hydrocephalus	non-epileptic	1	1	0	1	IOG	right
H19.03.308	M	47 yrs	epilepsy	epileptic	3	1	3	0	ITG	left
H19.03.309	F	61 yrs	tumor	non-epileptic	8	4	8	0	SFG	right
H19.03.310	M	28 yrs	tumor	non-epileptic	4	0	4	0	SFG	right
H19.29.149	unknown	66 yrs	tumor	non-epileptic	1	0	0	1	MTG	right
H19.03.312	M	33 yrs	epilepsy	epileptic	3	1	3	0	MFG	left
H19.28.014	M	56 yrs	tumor	non-epileptic	1	0	0	1	FroL	left
H19.06.356	M	62 yrs	epilepsy	epileptic	15	4	14	0	TemL	left
H19.03.313	M	44 yrs	epilepsy	epileptic	1	1	1	0	TemL	left
H19.28.015	F	56 yrs	tumor	non-epileptic	4	0	0	4	TemL	left
H19.03.315	M	22 yrs	epilepsy	epileptic	4	3	4	0	TemL	left
H19.03.316	F	25 yrs	epilepsy	epileptic	2	2	2	0	PaCG	right
H19.03.317	M	54 yrs	epilepsy	epileptic	5	1	5	0	MTG	right
H19.03.319	M	unknown	epilepsy	epileptic	2	0	2	0	ITG	right
H19.03.320	M	22 yrs	epilepsy	epileptic	2	0	2	0	MTG	right
H19.06.363	F	58 yrs	tumor	non-epileptic	1	0	1	0	OccL	right
H19.29.160	unknown	70 yrs	tumor	non-epileptic	2	0	0	1	OccL
H19.03.321	M	41 yrs	epilepsy	epileptic	1	0	1	0	MTG	right
H19.29.162	unknown	unknown	tumor	non-epileptic	2	0	0	2	SFG	right
H19.03.323	F	33 yrs	epilepsy	epileptic	6	0	6	0	MTG	left
H19.28.018	M	68 yrs	tumor	non-epileptic	3	1	0	3	FroL	left
H19.28.025	M	30 yrs	tumor	non-epileptic	3	0	0	3	FroL	left
H20.03.301	F	56 yrs	epilepsy	epileptic	1	0	0	0	MTG	right
H20.03.302	M	28 yrs	epilepsy	epileptic	6	3	6	0	MTG	right
H20.28.001	F	69 yrs	hydrocephalus	non-epileptic	2	2	0	2	CeG	right
H20.28.002	F	66 yrs	tumor	non-epileptic	3	0	0	3	FroL	right
H20.28.004	F	57 yrs	tumor	non-epileptic	1	0	0	1	TemL	right
H20.28.006	F	58 yrs	tumor	non-epileptic	4	2	0	4	TemL	left
H20.06.351	M	59 yrs	epilepsy	epileptic	4	0	4	0	MTG	right
H20.28.008	F	47 yrs	tumor	non-epileptic	2	0	0	2	FroL, TemL	right
H20.28.009	F	63 yrs	tumor	non-epileptic	2	1	0	2	TemL	right
H20.28.011	F	53 yrs	tumor	non-epileptic	1	1	0	1	FroL	left
H20.28.012	F	42 yrs	tumor	non-epileptic	4	1	0	4	ParL	right
H20.28.019	M	64 yrs	tumor	non-epileptic	1	1	0	1	FroL	right
H20.28.022	F	30 yrs	tumor	non-epileptic	4	1	0	4	FroL	right
H20.28.023	M	41 yrs	hydrocephalus	non-epileptic	3	0	0	2	ParL	right
H20.29.174	M	32 yrs	epilepsy	epileptic	1	0	0	1	TemL
H20.28.027	F	62 yrs	tumor	non-epileptic	1	0	0	1	TemL	left
H20.28.028	F	45 yrs	tumor	non-epileptic	1	0	0	1	FroL	right
H20.28.031	M	65 yrs	tumor	non-epileptic	4	0	0	4	TemL	right
H20.28.039	M	30 yrs	tumor	non-epileptic	1	0	0	1	TemL	left
H20.29.183	unknown	unknown	epilepsy	epileptic	2	0	0	2	CeG
H21.28.006	F	70 yrs	tumor	non-epileptic	1	0	0	1	SFG
H20.29.186	F	21 yrs	epilepsy	epileptic	3	0	0	2	TemL	left
H21.29.190	M	68 yrs	tumor	non-epileptic	3	2	0	2	MTG	right
H21.29.191	M	70 yrs	tumor	non-epileptic	1	1	0	0	SFG	right
H21.28.013	M	56 yrs	tumor	non-epileptic	1	0	0	1	TemL
H21.28.016	F	13 yrs	tumor	non-epileptic	1	0	0	1	CeG
H21.28.019	M	63 yrs	tumor	non-epileptic	1	0	0	1	CeG
H21.06.353	F	51 yrs	tumor	non-epileptic	1	0	1	0	CeG
H21.28.022	F	72 yrs	tumor	non-epileptic	1	0	0	1	CeG
H21.03.315	M	25 yrs	epilepsy	epileptic	5	0	5	0	TemL	right
H21.29.201	M	45 yrs	tumor	non-epileptic	2	2	0	0	IFG
H22.26.404	M	42 yrs	tumor	non-epileptic	1	0	1	0	CeG
